# Measuring amber initiator tRNA orthogonality in a genomically recoded organism

**DOI:** 10.1101/524249

**Authors:** Russel M. Vincent, Bradley W. Wright, Paul R. Jaschke

**Author notes:** Correspondence and requests for materials should be addressed to PRJ.

## Abstract

Using engineered initiator tRNA for precise control of protein translation within cells has great promise within future orthogonal translation systems to decouple housekeeping protein metabolism from that of engineered genetic systems. Previously, *E. coli* strain C321.ΔA.*exp* lacking all UAG stop codons was created, freeing this ‘amber’ stop codon for other purposes. An engineered ‘amber initiator’  that activates translation at UAG codons is available, but little is known about this tRNA’s orthogonality. Here, we combine for the first time the amber initiator in C321.ΔA.*exp* and measure its cellular effects. We found that the expression resulted in a nearly 200Yfold increase in fluorescent reporter expression with a unimodal population distribution and no apparent cellular fitness defects. Proteomic analysis revealed upregulated ribosomeYassociated, tRNA degradation, and amino acid biosynthetic proteins, with no evidence for offYtarget translation initiation. In contrast to previous work, we show that UAGYinitiated proteins carry NYterminal methionine exclusively. Together, our results identify beneficial features of using the amber initiator to control gene expression while also revealing fundamental challenges to using engineered initiator tRNAs as the basis for orthogonal translation initiation systems.

---

The ability to precisely control an orthogonal protein translation system within engineered organisms is one of the grand goals of synthetic biology.^1^ A distinct feature of the standard genetic code is the dual function of AUG as both the dominant start codon as well as a methionine sense codon internal to genes. This dual function of the AUG start codon can create ambiguities in gene prediction and genetic design. For example, in recombinant protein design, inYframe AUG sense codons can behave as start codons if the RNA sequence upstream resembles a ShineYDalgarno site.^2^ Therefore, engineering an orthogonal system to initiate translation at a unique codon reserved solely for that function would be beneficial. Once established, the unique start codon could be paired with an orthogonal initiator tRNA aminoacylated with natural or unnatural amino acids with useful properties as has been done before in internal codons.^3^

Specific tRNAs recognise and decipher mRNA codons during translation and sequentially associate a bound amino acid to a growing polypeptide within the ribosome through three anticodon nucleotides (positions 34Y36) on the anticodon loop. tRNAs are divided into two functionally and structurally distinct classes: initiator tRNAs and elongator tRNAs. Initiator tRNAs participate in the initiation phase of translation, recognizing start codons, and thus, incorporate the first amino acid. The three consecutive G:C base pairs in the tRNA anticodon stem is a crucial conserved element for initiator tRNA binding to the PYsite in the 30S ribosomal subunit via interactions with the 16S ribosomal RNA.^4Y5^ Additionally, the initiator tRNA’s conserved C1:A72 base pair mismatch in the acceptor stem specifically interacts with methionylYtRNA NY formyltransferase enzyme^6^, and initiation factor 2 (IF2)^7^, a protein vital for prokaryotic translation initiation.

Over the past two decades, efforts have focused on engineering stop codon suppression systems that use elongator tRNA aminoacylYsynthetase pairs as an orthogonal system that specifically recognises amber (UAG) sense codons to siteY specifically incorporate unnatural amino acids ^8^. Unnatural amino acid incorporation enables researchers to build engineered proteins with an extended range of structural and functional properties for applications in protein evolution^9^, therapeutics^10^, and elucidating structure and function^11^. To prevent undesired natural amber codon suppression, competition for UAG codons from release factor 1, and nonYspecific unnatural amino acid incorporation, researchers have recently built a genomically recoded *Escherichia coli* strain, C321.ΔA with all instances of UAG stop codons and associated release factor (RF1) removed.^12^

The UAG amber stop codon has also been repurposed as a unique initiation codon in *E. coli* by creating an initiator with anticodon changed from the canonical CAU to CUA. This amber initiator has been shown in chloramphenicol acetyltransferase (CAT) reporter assays on bulk cell cultures to initiate translation *in vivo* from a UAG start codon.^13^ They found that initiation efficiency was only 50Y60% relative to the AUG reporter and that it was aminoacylated predominantly by glutamine instead of methionine.^13Y14^ Despite excellent prior work characterizing the amber initiator tRNA, a more complete picture of its interactions with the host cell is needed if an orthogonal translation system is to be based on this tRNA.

In this work, we characterized the phenotypic effects of expressing the amber initiator in the genomically recoded C321.ΔA.*exp* strain using a modular tRNA/reporter plasmid system. Using this system we found that expressing in *E. coli* C321.ΔA.*exp* resulted in initiation from a UAG start codon with similar populationYlevel characteristics to that seen from the canonical AUG initiation codon and wildYtype initiator tRNA. We also found previously uncharacterised effects on host proteome, but surprisingly, found no evidence for offYtarget translation initiation from genomic UAG codons. Additionally, we found that proteins initiated from carried methionine exclusively at their NYterminus. Together, this work reveals specific opportunities and challenges to using engineered initiator tRNAs in orthogonal translation systems.
