## Supplementary material for "Measuring amber initiator tRNA orthogonality in a genomically recoded organism": Vincent et al - Amber Initiator - Supporting Information Tables and Files: Supporting Table S2.xlsx

### Sheet: Table S2A
Supporting Table S2A: Growth curve data represented as OD600 measured every 5 minutes.
Growth assays were conducted for cells with and without pULTRA::tac-metY(CUA) expressing amber initiator tRNA. Growth assays were conducted with C321.ΔA.exp or MG1655 cells harbouring either pULTRA::tac-metY(CUA), pULTRA::tac-metY or pULTRA::tac-Empty plasmids.
C321-Empty = C321.ΔA.exp strain with pULTRA::tac-Empty
C321-Amber initiator (metY(CUA)) = C321.ΔA.exp strain with pULTRA::tac-metY(CUA)
C321-Native initiator (metY) = C321.ΔA.exp strain with pULTRA::tac-metY
MG1655-Empty = MG1655 strain with pULTRA::tac-Empty
MG1655-Amber initiator (metY(CUA)) = MG1655 strain with pULTRA::tac-metY(CUA)
MG1655-Native initiator (metY) = MG1655 strain with pULTRA::tac-metY
Growth condition >	Induced	Induced	Induced	Induced	Induced	Induced	Induced	Induced	Repressed	Repressed	Repressed	Repressed	Repressed	Repressed	Repressed	Repressed	Repressed	Repressed	Induced	Induced	Induced	Induced	Induced	Induced	Induced	Induced	Repressed	Repressed	Repressed	Repressed	Repressed	Repressed	Repressed	Repressed	Repressed	Repressed
Time	C321-Empty vector-I.R1	C321-Empty vector-I.R2	C321-Empty vector-I.R3	C321-Amber initiator (metY(CUA))-I.R1	C321-Amber initiator (metY(CUA))-I.R2	C321-Amber initiator (metY(CUA))-I.R3	C321-Native initiator (metY)-I.R1	C321-Native initiator (metY)-I.R2	C321-Native initiator (metY)-I.R3	C321-Empty vector-R.R1	C321-Empty vector-R.R2	C321-Empty vector-R.R3	C321-Amber initiator (metY(CUA))-R.R1	C321-Amber initiator (metY(CUA))-R.R2	C321-Amber initiator (metY(CUA))-R.R3	C321-Native initiator (metY)-R.R1	C321-Native initiator (metY)-R.R2	C321-Native initiator (metY)-R.R3	MG1655-Empty vector-I.R1	MG1655-Empty vector-I.R2	MG1655-Empty vector-I.R3	MG1655-Amber initiator (metY(CUA))-I.R1	MG1655-Amber initiator (metY(CUA))-I.R2	MG1655-Amber initiator (metY(CUA))-I.R3	MG1655-Native initiator (metY)-I.R1	MG1655-Native initiator (metY)-I.R2	MG1655-Native initiator (metY)-I.R3	MG1655-Empty vector-R.R1	MG1655-Empty vector-R.R2	MG1655-Empty vector-R.R3	MG1655-Amber initiator (metY(CUA))-R.R1	MG1655-Amber initiator (metY(CUA))-R.R2	MG1655-Amber initiator (metY(CUA))-R.R3	MG1655-Native initiator (metY)-R.R1	MG1655-Native initiator (metY)-R.R2	MG1655-Native initiator (metY)-R.R3
0	0.0166667	-0.00333333	-0.00133333	-0.0133333	-0.00633333	0.00466667	0.0486667	0.0296667	0.0196667	0.0256667	-0.000333333	-0.0103333	0.0276667	0.0216667	0.0476667	0.0416667	0.0396667	0.0446667	0.0246667	0.0656667	0.0396667	0.0266667	0.0196667	0.0336667	0.0836667	0.0726667	0.0316667	0.0556667	0.0676667	0.0216667	0.0246667	0.0626667	0.0666667	0.112667	0.0806667	0.0646667
5	0.0166667	-0.00633333	-0.00433333	-0.0173333	-0.0113333	0.00366667	0.0486667	0.0256667	0.00966667	0.0216667	-0.00933333	-0.0133333	0.0216667	0.0126667	0.0406667	0.0386667	0.0346667	0.0436667	0.0396667	0.0816667	0.0516667	0.0386667	0.0266667	0.0446667	0.0876667	0.0776667	0.0406667	0.0626667	0.0696667	0.0256667	0.0266667	0.0606667	0.0656667	0.104667	0.0806667	0.0626667
10	0.0173333	0.000333333	0.00233333	-0.00966667	-0.00366667	0.00933333	0.0553333	0.0423333	0.0183333	0.0263333	-0.00766667	-0.00866667	0.0243333	0.0203333	0.0423333	0.0393333	0.0323333	0.0453333	0.0413333	0.0793333	0.0583333	0.0443333	0.0353333	0.0453333	0.0943333	0.0813333	0.0453333	0.0693333	0.0713333	0.0273333	0.0333333	0.0673333	0.0653333	0.112333	0.0923333	0.0703333
15	0.0203333	0.00133333	0.000333333	-0.00766667	-0.00166667	0.0113333	0.0583333	0.0273333	0.0143333	0.0273333	-0.00266667	-0.00566667	0.0273333	0.0203333	0.0453333	0.0403333	0.0343333	0.0473333	0.0523333	0.0813333	0.0663333	0.0493333	0.0423333	0.0563333	0.0993333	0.0883333	0.0543333	0.0753333	0.0723333	0.0363333	0.0393333	0.0753333	0.0733333	0.113333	0.0943333	0.0753333
20	0.0276667	0.0126667	0.0116667	0.00266667	0.00366667	0.0206667	0.0686667	0.0366667	0.0256667	0.0346667	0.00266667	0.000666667	0.0336667	0.0236667	0.0496667	0.0446667	0.0356667	0.0516667	0.0566667	0.0856667	0.0766667	0.0586667	0.0466667	0.0596667	0.107667	0.0946667	0.0566667	0.0836667	0.0816667	0.0466667	0.0536667	0.0846667	0.0816667	0.125667	0.102667	0.0866667
25	0.0276667	0.00366667	0.00666667	-0.00133333	0.00366667	0.0166667	0.0646667	0.0316667	0.0226667	0.0306667	-0.00233333	-0.0103333	0.0286667	0.0186667	0.0436667	0.0366667	0.0316667	0.0536667	0.0616667	0.0916667	0.0756667	0.0576667	0.0506667	0.0626667	0.104667	0.0956667	0.0636667	0.0866667	0.0816667	0.0486667	0.0526667	0.0886667	0.0836667	0.125667	0.107667	0.0916667
30	0.0353333	0.0103333	0.0163333	0.00733333	0.0123333	0.0263333	0.0753333	0.0443333	0.0343333	0.0393333	0.00733333	-0.00366667	0.0383333	0.0313333	0.0563333	0.0463333	0.0423333	0.0543333	0.0623333	0.0893333	0.0773333	0.0573333	0.0523333	0.0623333	0.108333	0.0963333	0.0643333	0.0903333	0.0823333	0.0503333	0.0603333	0.0913333	0.0853333	0.131333	0.112333	0.0943333
35	0.0386667	0.0146667	0.0326667	0.0206667	0.0346667	0.0316667	0.0956667	0.0586667	0.0416667	0.0566667	0.0126667	0.0236667	0.0296667	0.0116667	0.0526667	0.0416667	0.0246667	0.0276667	0.0666667	0.0886667	0.0896667	0.0606667	0.0656667	0.0696667	0.122667	0.0756667	0.0646667	0.0886667	0.0786667	0.0456667	0.0596667	0.0736667	0.0806667	0.109667	0.0946667	0.0786667
40	0.047	0.017	0.038	0.024	0.043	0.037	0.099	0.065	0.052	0.067	0.019	0.034	0.042	0.023	0.065	0.058	0.039	0.042	0.079	0.09	0.096	0.072	0.076	0.08	0.133	0.081	0.071	0.106	0.087	0.063	0.076	0.09	0.097	0.126	0.109	0.092
45	0.0386667	0.0106667	0.0346667	0.0196667	0.0336667	0.0306667	0.0916667	0.0556667	0.0486667	0.0666667	0.0196667	0.0396667	0.0436667	0.0236667	0.0636667	0.0576667	0.0376667	0.0456667	0.0776667	0.0936667	0.0986667	0.0726667	0.0716667	0.0786667	0.131667	0.0806667	0.0726667	0.0996667	0.0876667	0.0616667	0.0716667	0.0816667	0.0946667	0.124667	0.102667	0.0876667
50	0.042	0.011	0.036	0.025	0.037	0.034	0.094	0.063	0.053	0.068	0.025	0.04	0.048	0.024	0.065	0.056	0.04	0.047	0.093	0.097	0.103	0.084	0.078	0.083	0.134	0.087	0.079	0.109	0.09	0.062	0.076	0.084	0.097	0.127	0.105	0.091
55	0.0433333	0.0103333	0.0373333	0.0303333	0.0363333	0.0313333	0.101333	0.0533333	0.0443333	0.0693333	0.0233333	0.0413333	0.0473333	0.0283333	0.0653333	0.0563333	0.0343333	0.0463333	0.0873333	0.105333	0.102333	0.0893333	0.0793333	0.0833333	0.134333	0.0913333	0.0763333	0.117333	0.0943333	0.0583333	0.0823333	0.0923333	0.0983333	0.132333	0.107333	0.0873333
60	0.0536667	0.0196667	0.0446667	0.0386667	0.0466667	0.0466667	0.108667	0.0726667	0.0626667	0.0816667	0.0356667	0.0506667	0.0576667	0.0356667	0.0756667	0.0646667	0.0476667	0.0566667	0.0956667	0.106667	0.108667	0.0896667	0.0846667	0.0906667	0.136667	0.0906667	0.0886667	0.123667	0.102667	0.0686667	0.0876667	0.0936667	0.108667	0.140667	0.114667	0.104667
65	0.0543333	0.0213333	0.0503333	0.0413333	0.0493333	0.0493333	0.111333	0.0733333	0.0663333	0.0833333	0.0373333	0.0553333	0.0633333	0.0373333	0.0783333	0.0693333	0.0503333	0.0623333	0.102333	0.114333	0.117333	0.0993333	0.0943333	0.0933333	0.141333	0.0983333	0.0923333	0.130333	0.105333	0.0723333	0.0943333	0.0953333	0.112333	0.148333	0.118333	0.110333
70	0.064	0.026	0.061	0.052	0.057	0.056	0.127	0.073	0.069	0.091	0.045	0.063	0.072	0.049	0.087	0.079	0.057	0.068	0.116	0.133	0.126	0.119	0.106	0.112	0.159	0.111	0.113	0.153	0.123	0.086	0.111	0.122	0.134	0.171	0.133	0.122
75	0.066	0.029	0.064	0.056	0.06	0.059	0.132	0.074	0.07	0.094	0.048	0.066	0.075	0.051	0.094	0.079	0.057	0.072	0.122	0.14	0.135	0.128	0.11	0.116	0.162	0.116	0.119	0.156	0.128	0.086	0.115	0.118	0.131	0.176	0.135	0.123
80	0.0726667	0.0296667	0.0696667	0.0616667	0.0656667	0.0646667	0.136667	0.0776667	0.0786667	0.105667	0.0576667	0.0766667	0.0856667	0.0596667	0.103667	0.0906667	0.0656667	0.0806667	0.136667	0.144667	0.141667	0.136667	0.116667	0.116667	0.161667	0.119667	0.130667	0.171667	0.137667	0.0956667	0.127667	0.130667	0.143667	0.189667	0.144667	0.138667
85	0.0783333	0.0393333	0.0703333	0.0633333	0.0693333	0.0733333	0.134333	0.0883333	0.0883333	0.110333	0.0673333	0.0813333	0.0943333	0.0623333	0.109333	0.0933333	0.0733333	0.0913333	0.150333	0.151333	0.151333	0.141333	0.130333	0.134333	0.172333	0.129333	0.147333	0.175333	0.142333	0.106333	0.130333	0.130333	0.150333	0.195333	0.150333	0.150333
90	0.0893333	0.0443333	0.0793333	0.0723333	0.0763333	0.0763333	0.141333	0.0983333	0.0983333	0.119333	0.0773333	0.0903333	0.104333	0.0703333	0.116333	0.100333	0.0833333	0.0993333	0.161333	0.160333	0.160333	0.157333	0.143333	0.144333	0.180333	0.137333	0.157333	0.189333	0.148333	0.113333	0.146333	0.143333	0.160333	0.208333	0.161333	0.159333
95	0.0996667	0.0516667	0.0876667	0.0826667	0.0866667	0.0896667	0.152667	0.108667	0.109667	0.129667	0.0876667	0.103667	0.115667	0.0796667	0.130667	0.110667	0.0946667	0.111667	0.177667	0.175667	0.174667	0.167667	0.155667	0.156667	0.191667	0.152667	0.175667	0.206667	0.163667	0.125667	0.161667	0.154667	0.176667	0.222667	0.178667	0.180667
100	0.107667	0.0576667	0.0946667	0.0886667	0.0916667	0.0946667	0.157667	0.112667	0.113667	0.140667	0.0986667	0.110667	0.124667	0.0916667	0.140667	0.119667	0.102667	0.117667	0.190667	0.188667	0.183667	0.183667	0.170667	0.171667	0.197667	0.163667	0.190667	0.219667	0.173667	0.137667	0.171667	0.171667	0.190667	0.226667	0.186667	0.193667
105	0.114667	0.0686667	0.104667	0.0966667	0.0976667	0.102667	0.167667	0.118667	0.124667	0.150667	0.108667	0.121667	0.136667	0.0986667	0.152667	0.130667	0.109667	0.128667	0.206667	0.198667	0.199667	0.196667	0.183667	0.185667	0.212667	0.176667	0.206667	0.234667	0.188667	0.148667	0.182667	0.181667	0.204667	0.238667	0.203667	0.212667
110	0.126667	0.0736667	0.114667	0.107667	0.106667	0.112667	0.177667	0.124667	0.133667	0.164667	0.121667	0.134667	0.152667	0.112667	0.162667	0.140667	0.120667	0.141667	0.223667	0.213667	0.210667	0.212667	0.201667	0.198667	0.225667	0.190667	0.221667	0.252667	0.199667	0.162667	0.195667	0.194667	0.217667	0.254667	0.214667	0.224667
115	0.140333	0.0823333	0.127333	0.118333	0.118333	0.124333	0.190333	0.134333	0.143333	0.180333	0.137333	0.151333	0.167333	0.126333	0.179333	0.155333	0.136333	0.159333	0.241333	0.231333	0.229333	0.229333	0.214333	0.212333	0.234333	0.206333	0.234333	0.271333	0.215333	0.174333	0.213333	0.209333	0.240333	0.273333	0.227333	0.239333
120	0.149	0.092	0.137	0.129	0.13	0.135	0.197	0.146	0.156	0.191	0.151	0.163	0.177	0.14	0.19	0.168	0.148	0.169	0.254	0.247	0.242	0.242	0.225	0.222	0.248	0.22	0.247	0.285	0.231	0.188	0.23	0.224	0.25	0.288	0.242	0.251
125	0.159	0.107	0.146	0.137	0.141	0.144	0.206	0.16	0.164	0.204	0.162	0.176	0.189	0.154	0.201	0.183	0.165	0.182	0.269	0.261	0.257	0.254	0.238	0.236	0.256	0.234	0.264	0.306	0.249	0.203	0.245	0.243	0.271	0.299	0.256	0.273
130	0.166	0.118	0.153	0.143	0.147	0.15	0.21	0.169	0.167	0.212	0.171	0.186	0.198	0.162	0.213	0.195	0.174	0.192	0.281	0.273	0.267	0.267	0.25	0.25	0.266	0.246	0.274	0.323	0.263	0.218	0.263	0.257	0.29	0.32	0.272	0.287
135	0.172667	0.125667	0.156667	0.146667	0.152667	0.155667	0.215667	0.168667	0.174667	0.224667	0.184667	0.195667	0.208667	0.172667	0.223667	0.203667	0.180667	0.201667	0.290667	0.284667	0.276667	0.275667	0.261667	0.260667	0.282667	0.258667	0.281667	0.344667	0.276667	0.233667	0.275667	0.276667	0.304667	0.331667	0.289667	0.298667
140	0.176667	0.124667	0.161667	0.153667	0.156667	0.157667	0.218667	0.173667	0.177667	0.233667	0.191667	0.205667	0.220667	0.180667	0.233667	0.210667	0.188667	0.210667	0.296667	0.290667	0.283667	0.277667	0.267667	0.265667	0.282667	0.268667	0.288667	0.365667	0.291667	0.248667	0.290667	0.293667	0.321667	0.340667	0.306667	0.310667
145	0.185667	0.133667	0.166667	0.161667	0.165667	0.171667	0.229667	0.180667	0.187667	0.249667	0.210667	0.220667	0.238667	0.196667	0.250667	0.227667	0.203667	0.225667	0.308667	0.303667	0.294667	0.290667	0.279667	0.277667	0.302667	0.277667	0.302667	0.388667	0.311667	0.265667	0.305667	0.311667	0.335667	0.358667	0.321667	0.325667
150	0.196667	0.139667	0.179667	0.174667	0.173667	0.180667	0.239667	0.190667	0.197667	0.263667	0.222667	0.234667	0.251667	0.208667	0.261667	0.239667	0.217667	0.238667	0.315667	0.309667	0.303667	0.299667	0.292667	0.287667	0.311667	0.285667	0.308667	0.413667	0.330667	0.284667	0.323667	0.330667	0.353667	0.381667	0.343667	0.339667
155	0.206	0.148	0.187	0.181	0.183	0.19	0.248	0.2	0.203	0.275	0.238	0.249	0.265	0.222	0.276	0.251	0.228	0.253	0.325	0.318	0.311	0.308	0.299	0.294	0.321	0.296	0.317	0.44	0.349	0.301	0.345	0.349	0.368	0.386	0.362	0.358
160	0.212667	0.154667	0.193667	0.191667	0.189667	0.195667	0.253667	0.204667	0.211667	0.289667	0.249667	0.263667	0.279667	0.233667	0.286667	0.265667	0.238667	0.268667	0.332667	0.326667	0.315667	0.318667	0.306667	0.300667	0.318667	0.307667	0.327667	0.462667	0.367667	0.320667	0.362667	0.359667	0.375667	0.401667	0.375667	0.370667
165	0.221	0.163	0.204	0.198	0.198	0.206	0.261	0.217	0.221	0.307	0.266	0.283	0.295	0.249	0.304	0.279	0.256	0.28	0.346	0.337	0.329	0.323	0.315	0.308	0.323	0.313	0.337	0.489	0.389	0.344	0.382	0.372	0.393	0.415	0.394	0.377
170	0.230333	0.174333	0.214333	0.211333	0.208333	0.217333	0.271333	0.225333	0.229333	0.321333	0.281333	0.297333	0.312333	0.261333	0.316333	0.290333	0.266333	0.294333	0.351333	0.344333	0.335333	0.325333	0.323333	0.317333	0.334333	0.324333	0.345333	0.507333	0.410333	0.366333	0.400333	0.384333	0.407333	0.429333	0.404333	0.385333
175	0.243667	0.184667	0.221667	0.220667	0.219667	0.229667	0.276667	0.232667	0.239667	0.337667	0.299667	0.318667	0.329667	0.277667	0.336667	0.310667	0.284667	0.311667	0.363667	0.356667	0.344667	0.333667	0.335667	0.327667	0.338667	0.332667	0.352667	0.537667	0.435667	0.389667	0.419667	0.397667	0.417667	0.444667	0.417667	0.387667
180	0.250667	0.192667	0.231667	0.227667	0.228667	0.235667	0.285667	0.245667	0.249667	0.355667	0.313667	0.333667	0.341667	0.292667	0.346667	0.323667	0.298667	0.325667	0.375667	0.363667	0.352667	0.337667	0.343667	0.334667	0.340667	0.341667	0.361667	0.557667	0.447667	0.414667	0.429667	0.412667	0.427667	0.449667	0.428667	0.393667
185	0.260667	0.201667	0.240667	0.240667	0.237667	0.244667	0.289667	0.255667	0.256667	0.367667	0.326667	0.350667	0.357667	0.307667	0.360667	0.338667	0.314667	0.340667	0.380667	0.375667	0.361667	0.346667	0.349667	0.339667	0.348667	0.346667	0.366667	0.588667	0.459667	0.427667	0.436667	0.417667	0.433667	0.465667	0.442667	0.400667
190	0.268667	0.209667	0.245667	0.245667	0.244667	0.251667	0.296667	0.261667	0.261667	0.378667	0.334667	0.364667	0.366667	0.317667	0.369667	0.348667	0.325667	0.350667	0.378667	0.383667	0.367667	0.351667	0.353667	0.342667	0.353667	0.346667	0.370667	0.602667	0.478667	0.447667	0.438667	0.423667	0.438667	0.468667	0.443667	0.405667
195	0.275333	0.219333	0.255333	0.252333	0.252333	0.265333	0.307333	0.271333	0.271333	0.389333	0.348333	0.379333	0.375333	0.331333	0.383333	0.361333	0.338333	0.361333	0.383333	0.384333	0.378333	0.354333	0.358333	0.347333	0.359333	0.360333	0.374333	0.609333	0.481333	0.463333	0.441333	0.431333	0.449333	0.476333	0.449333	0.414333
200	0.282333	0.225333	0.262333	0.263333	0.260333	0.268333	0.311333	0.278333	0.276333	0.398333	0.356333	0.388333	0.385333	0.342333	0.387333	0.371333	0.349333	0.368333	0.388333	0.383333	0.381333	0.361333	0.363333	0.352333	0.365333	0.362333	0.377333	0.606333	0.488333	0.465333	0.445333	0.439333	0.456333	0.481333	0.457333	0.421333
205	0.290667	0.236667	0.271667	0.268667	0.271667	0.279667	0.320667	0.290667	0.287667	0.405667	0.366667	0.399667	0.392667	0.353667	0.397667	0.381667	0.360667	0.381667	0.395667	0.387667	0.379667	0.365667	0.367667	0.352667	0.365667	0.366667	0.386667	0.609667	0.511667	0.481667	0.450667	0.451667	0.469667	0.482667	0.461667	0.424667
210	0.299	0.243	0.277	0.28	0.279	0.286	0.328	0.298	0.291	0.414	0.373	0.407	0.397	0.357	0.405	0.388	0.37	0.386	0.405	0.393	0.384	0.369	0.374	0.357	0.366	0.371	0.393	0.609	0.525	0.488	0.459	0.458	0.474	0.489	0.467	0.429
215	0.307	0.248	0.284	0.286	0.286	0.29	0.33	0.303	0.298	0.419	0.381	0.412	0.402	0.363	0.407	0.395	0.379	0.387	0.41	0.398	0.388	0.375	0.378	0.359	0.366	0.377	0.397	0.605	0.548	0.51	0.462	0.463	0.482	0.49	0.477	0.428
220	0.315	0.26	0.292	0.295	0.293	0.3	0.341	0.315	0.309	0.422	0.385	0.42	0.405	0.367	0.411	0.404	0.387	0.393	0.418	0.406	0.391	0.384	0.385	0.366	0.372	0.385	0.404	0.609	0.552	0.521	0.466	0.472	0.48	0.5	0.483	0.431
225	0.324	0.267	0.303	0.306	0.305	0.308	0.349	0.315	0.305	0.426	0.383	0.42	0.406	0.375	0.414	0.41	0.392	0.396	0.425	0.417	0.4	0.4	0.395	0.372	0.376	0.391	0.413	0.603	0.555	0.533	0.473	0.473	0.481	0.502	0.482	0.428
230	0.327	0.274	0.308	0.314	0.312	0.316	0.357	0.324	0.311	0.426	0.385	0.423	0.408	0.38	0.416	0.413	0.396	0.394	0.433	0.424	0.406	0.402	0.403	0.375	0.375	0.395	0.419	0.598	0.54	0.531	0.468	0.474	0.486	0.506	0.477	0.428
235	0.332333	0.282333	0.314333	0.317333	0.318333	0.319333	0.359333	0.331333	0.315333	0.424333	0.385333	0.421333	0.405333	0.382333	0.412333	0.409333	0.396333	0.392333	0.438333	0.430333	0.409333	0.409333	0.404333	0.378333	0.376333	0.398333	0.422333	0.593333	0.530333	0.519333	0.465333	0.472333	0.480333	0.504333	0.474333	0.428333
240	0.341	0.292	0.32	0.326	0.328	0.326	0.364	0.341	0.324	0.425	0.386	0.421	0.405	0.383	0.412	0.412	0.399	0.394	0.447	0.436	0.416	0.416	0.413	0.385	0.38	0.407	0.429	0.591	0.525	0.51	0.468	0.472	0.485	0.506	0.475	0.436
245	0.343667	0.299667	0.326667	0.330667	0.335667	0.333667	0.371667	0.342667	0.328667	0.424667	0.387667	0.422667	0.402667	0.384667	0.413667	0.413667	0.396667	0.390667	0.453667	0.443667	0.424667	0.419667	0.420667	0.390667	0.382667	0.413667	0.435667	0.593667	0.522667	0.504667	0.468667	0.474667	0.489667	0.506667	0.472667	0.441667
250	0.350667	0.304667	0.333667	0.337667	0.341667	0.337667	0.378667	0.349667	0.336667	0.423667	0.386667	0.420667	0.401667	0.384667	0.411667	0.415667	0.399667	0.390667	0.462667	0.450667	0.435667	0.426667	0.424667	0.397667	0.390667	0.419667	0.441667	0.594667	0.521667	0.506667	0.470667	0.471667	0.486667	0.505667	0.474667	0.441667
255	0.357	0.31	0.336	0.343	0.345	0.343	0.379	0.356	0.338	0.419	0.385	0.414	0.4	0.38	0.407	0.41	0.398	0.386	0.47	0.459	0.443	0.428	0.429	0.399	0.39	0.424	0.447	0.594	0.523	0.509	0.47	0.476	0.489	0.5	0.474	0.445
260	0.361333	0.316333	0.341333	0.348333	0.352333	0.350333	0.383333	0.364333	0.354333	0.417333	0.390333	0.413333	0.397333	0.376333	0.407333	0.410333	0.401333	0.387333	0.480333	0.463333	0.452333	0.426333	0.426333	0.405333	0.389333	0.427333	0.452333	0.595333	0.528333	0.511333	0.468333	0.477333	0.485333	0.501333	0.473333	0.453333
265	0.368333	0.324333	0.351333	0.354333	0.356333	0.354333	0.387333	0.373333	0.357333	0.417333	0.386333	0.409333	0.396333	0.374333	0.404333	0.408333	0.398333	0.384333	0.487333	0.471333	0.458333	0.437333	0.433333	0.412333	0.394333	0.433333	0.456333	0.600333	0.531333	0.513333	0.469333	0.482333	0.486333	0.498333	0.475333	0.457333
270	0.372	0.326	0.355	0.355	0.363	0.359	0.389	0.371	0.36	0.409	0.384	0.404	0.391	0.368	0.401	0.404	0.394	0.378	0.49	0.475	0.458	0.436	0.436	0.415	0.389	0.432	0.459	0.6	0.53	0.515	0.47	0.482	0.486	0.496	0.474	0.459
275	0.38	0.334	0.362	0.364	0.372	0.366	0.395	0.382	0.371	0.41	0.386	0.405	0.391	0.37	0.402	0.402	0.392	0.379	0.5	0.482	0.463	0.439	0.443	0.423	0.391	0.444	0.468	0.606	0.532	0.52	0.471	0.486	0.49	0.493	0.475	0.464
280	0.382667	0.338667	0.366667	0.368667	0.373667	0.368667	0.400667	0.384667	0.373667	0.404667	0.381667	0.397667	0.387667	0.363667	0.399667	0.399667	0.387667	0.372667	0.500667	0.483667	0.468667	0.444667	0.445667	0.420667	0.387667	0.446667	0.469667	0.608667	0.535667	0.518667	0.469667	0.485667	0.487667	0.489667	0.476667	0.463667
285	0.39	0.346	0.374	0.376	0.383	0.375	0.403	0.393	0.381	0.405	0.38	0.399	0.386	0.363	0.398	0.396	0.387	0.371	0.507	0.487	0.472	0.452	0.451	0.427	0.39	0.452	0.478	0.612	0.54	0.524	0.471	0.491	0.49	0.488	0.481	0.468
290	0.394	0.351	0.379	0.383	0.389	0.381	0.409	0.396	0.386	0.402	0.379	0.395	0.383	0.36	0.397	0.395	0.382	0.368	0.509	0.491	0.475	0.454	0.454	0.433	0.388	0.456	0.482	0.616	0.542	0.526	0.472	0.494	0.491	0.485	0.483	0.47
295	0.4	0.359	0.386	0.385	0.394	0.389	0.413	0.402	0.395	0.398	0.376	0.393	0.382	0.358	0.394	0.393	0.378	0.367	0.513	0.494	0.479	0.458	0.457	0.436	0.389	0.458	0.488	0.621	0.546	0.529	0.474	0.496	0.491	0.483	0.483	0.473
300	0.406667	0.363667	0.387667	0.392667	0.402667	0.393667	0.413667	0.408667	0.399667	0.399667	0.377667	0.388667	0.379667	0.357667	0.396667	0.389667	0.376667	0.363667	0.515667	0.499667	0.482667	0.463667	0.462667	0.439667	0.391667	0.463667	0.490667	0.627667	0.549667	0.530667	0.472667	0.496667	0.493667	0.482667	0.481667	0.477667
305	0.408	0.37	0.393	0.393	0.407	0.4	0.415	0.408	0.402	0.397	0.377	0.39	0.376	0.355	0.395	0.386	0.373	0.36	0.52	0.502	0.485	0.467	0.462	0.441	0.391	0.467	0.493	0.631	0.553	0.531	0.472	0.495	0.495	0.475	0.481	0.479
310	0.415	0.372	0.398	0.398	0.413	0.403	0.42	0.418	0.409	0.399	0.377	0.39	0.379	0.356	0.402	0.391	0.372	0.361	0.525	0.508	0.49	0.47	0.47	0.448	0.39	0.474	0.498	0.635	0.562	0.537	0.472	0.5	0.499	0.476	0.486	0.481
315	0.417667	0.378667	0.401667	0.402667	0.413667	0.405667	0.424667	0.420667	0.410667	0.395667	0.375667	0.389667	0.378667	0.354667	0.397667	0.384667	0.370667	0.357667	0.526667	0.510667	0.495667	0.477667	0.471667	0.448667	0.390667	0.473667	0.502667	0.637667	0.562667	0.538667	0.468667	0.496667	0.499667	0.472667	0.481667	0.476667
320	0.421333	0.380333	0.404333	0.404333	0.420333	0.407333	0.425333	0.423333	0.414333	0.394333	0.375333	0.386333	0.377333	0.354333	0.398333	0.385333	0.371333	0.356333	0.528333	0.512333	0.494333	0.482333	0.477333	0.451333	0.394333	0.477333	0.505333	0.639333	0.566333	0.539333	0.466333	0.498333	0.499333	0.471333	0.482333	0.480333
325	0.424667	0.385667	0.405667	0.406667	0.419667	0.411667	0.426667	0.422667	0.416667	0.394667	0.377667	0.385667	0.375667	0.353667	0.397667	0.380667	0.364667	0.352667	0.532667	0.516667	0.502667	0.486667	0.476667	0.453667	0.390667	0.480667	0.508667	0.640667	0.567667	0.541667	0.465667	0.496667	0.499667	0.469667	0.478667	0.477667
330	0.429	0.388	0.41	0.411	0.422	0.413	0.428	0.429	0.42	0.393	0.373	0.384	0.375	0.352	0.398	0.38	0.364	0.351	0.533	0.521	0.501	0.487	0.482	0.462	0.395	0.482	0.511	0.64	0.567	0.546	0.463	0.495	0.502	0.472	0.476	0.474
335	0.430667	0.388667	0.415667	0.410667	0.425667	0.414667	0.429667	0.429667	0.423667	0.392667	0.376667	0.386667	0.375667	0.350667	0.399667	0.381667	0.362667	0.347667	0.540667	0.525667	0.504667	0.491667	0.483667	0.459667	0.393667	0.488667	0.514667	0.639667	0.569667	0.550667	0.461667	0.493667	0.500667	0.464667	0.475667	0.471667
340	0.435333	0.394333	0.419333	0.415333	0.429333	0.419333	0.432333	0.436333	0.426333	0.392333	0.374333	0.383333	0.375333	0.353333	0.400333	0.382333	0.364333	0.347333	0.540333	0.529333	0.507333	0.499333	0.488333	0.465333	0.401333	0.489333	0.518333	0.639333	0.567333	0.552333	0.461333	0.494333	0.501333	0.466333	0.472333	0.470333
345	0.440667	0.399667	0.422667	0.418667	0.430667	0.421667	0.434667	0.437667	0.432667	0.392667	0.377667	0.383667	0.376667	0.354667	0.399667	0.380667	0.362667	0.346667	0.546667	0.533667	0.514667	0.507667	0.494667	0.466667	0.400667	0.497667	0.523667	0.639667	0.570667	0.554667	0.457667	0.492667	0.500667	0.465667	0.475667	0.470667
350	0.446667	0.401667	0.423667	0.419667	0.436667	0.422667	0.436667	0.440667	0.435667	0.393667	0.374667	0.384667	0.376667	0.355667	0.401667	0.379667	0.362667	0.347667	0.552667	0.538667	0.516667	0.508667	0.498667	0.471667	0.398667	0.499667	0.524667	0.637667	0.569667	0.553667	0.456667	0.492667	0.496667	0.461667	0.468667	0.465667
355	0.446333	0.404333	0.425333	0.420333	0.438333	0.423333	0.435333	0.444333	0.438333	0.389333	0.372333	0.381333	0.371333	0.352333	0.397333	0.378333	0.359333	0.342333	0.550333	0.540333	0.516333	0.513333	0.499333	0.472333	0.402333	0.501333	0.526333	0.635333	0.568333	0.547333	0.451333	0.486333	0.492333	0.460333	0.463333	0.460333
360	0.450667	0.409667	0.429667	0.424667	0.439667	0.429667	0.443667	0.445667	0.441667	0.391667	0.376667	0.383667	0.375667	0.353667	0.398667	0.376667	0.360667	0.345667	0.558667	0.548667	0.521667	0.520667	0.502667	0.480667	0.406667	0.507667	0.533667	0.637667	0.569667	0.546667	0.451667	0.488667	0.492667	0.461667	0.464667	0.456667
365	0.452667	0.408667	0.431667	0.423667	0.439667	0.430667	0.442667	0.446667	0.443667	0.390667	0.375667	0.380667	0.373667	0.351667	0.396667	0.376667	0.356667	0.342667	0.559667	0.551667	0.522667	0.521667	0.503667	0.478667	0.406667	0.509667	0.532667	0.633667	0.564667	0.540667	0.447667	0.482667	0.487667	0.455667	0.457667	0.451667
370	0.455	0.408	0.434	0.426	0.443	0.43	0.441	0.446	0.446	0.387	0.37	0.379	0.373	0.351	0.398	0.373	0.355	0.338	0.561	0.551	0.522	0.527	0.507	0.48	0.408	0.512	0.534	0.628	0.56	0.535	0.442	0.481	0.484	0.455	0.454	0.448
375	0.456667	0.414667	0.435667	0.427667	0.447667	0.435667	0.444667	0.451667	0.449667	0.388667	0.371667	0.381667	0.373667	0.353667	0.396667	0.374667	0.354667	0.338667	0.570667	0.560667	0.527667	0.532667	0.512667	0.486667	0.410667	0.518667	0.538667	0.631667	0.562667	0.535667	0.442667	0.479667	0.481667	0.455667	0.450667	0.446667
380	0.461333	0.417333	0.438333	0.431333	0.449333	0.438333	0.448333	0.455333	0.453333	0.387333	0.372333	0.379333	0.375333	0.351333	0.395333	0.373333	0.355333	0.339333	0.570333	0.565333	0.529333	0.539333	0.515333	0.493333	0.416333	0.519333	0.543333	0.630333	0.561333	0.532333	0.440333	0.477333	0.476333	0.453333	0.450333	0.442333
385	0.464667	0.416667	0.440667	0.435667	0.450667	0.438667	0.448667	0.458667	0.452667	0.386667	0.367667	0.378667	0.374667	0.350667	0.394667	0.374667	0.355667	0.336667	0.572667	0.567667	0.529667	0.543667	0.516667	0.493667	0.418667	0.526667	0.545667	0.625667	0.558667	0.527667	0.436667	0.472667	0.473667	0.450667	0.446667	0.439667
390	0.467333	0.423333	0.446333	0.436333	0.452333	0.441333	0.448333	0.459333	0.456333	0.388333	0.367333	0.379333	0.374333	0.352333	0.397333	0.372333	0.353333	0.336333	0.579333	0.574333	0.535333	0.552333	0.525333	0.498333	0.426333	0.531333	0.549333	0.626333	0.559333	0.530333	0.434333	0.470333	0.472333	0.453333	0.444333	0.437333
395	0.469333	0.422333	0.446333	0.439333	0.452333	0.441333	0.451333	0.462333	0.459333	0.385333	0.367333	0.377333	0.375333	0.351333	0.395333	0.374333	0.352333	0.332333	0.581333	0.577333	0.534333	0.558333	0.525333	0.505333	0.425333	0.535333	0.554333	0.625333	0.556333	0.526333	0.434333	0.471333	0.469333	0.449333	0.440333	0.431333
400	0.471	0.421	0.446	0.438	0.453	0.439	0.449	0.463	0.458	0.384	0.363	0.376	0.372	0.347	0.391	0.369	0.349	0.33	0.581	0.579	0.538	0.562	0.527	0.503	0.425	0.535	0.553	0.62	0.549	0.522	0.43	0.467	0.465	0.449	0.434	0.424
405	0.471	0.426	0.446	0.439	0.455	0.443	0.451	0.465	0.462	0.381	0.363	0.374	0.372	0.349	0.392	0.369	0.35	0.331	0.585	0.583	0.538	0.566	0.531	0.509	0.429	0.539	0.557	0.618	0.549	0.522	0.43	0.465	0.461	0.447	0.434	0.425
410	0.474333	0.426333	0.448333	0.442333	0.457333	0.445333	0.453333	0.466333	0.462333	0.386333	0.359333	0.373333	0.373333	0.346333	0.389333	0.368333	0.350333	0.327333	0.588333	0.588333	0.538333	0.571333	0.534333	0.512333	0.436333	0.546333	0.563333	0.616333	0.548333	0.520333	0.429333	0.463333	0.459333	0.445333	0.432333	0.423333
415	0.477667	0.428667	0.449667	0.441667	0.460667	0.446667	0.455667	0.473667	0.465667	0.383667	0.358667	0.372667	0.372667	0.348667	0.391667	0.368667	0.349667	0.328667	0.591667	0.590667	0.541667	0.579667	0.537667	0.515667	0.437667	0.550667	0.565667	0.614667	0.545667	0.519667	0.426667	0.462667	0.456667	0.445667	0.428667	0.419667
420	0.473667	0.426667	0.450667	0.442667	0.456667	0.444667	0.454667	0.470667	0.464667	0.379667	0.356667	0.371667	0.368667	0.345667	0.386667	0.364667	0.344667	0.325667	0.592667	0.592667	0.543667	0.582667	0.539667	0.518667	0.438667	0.549667	0.565667	0.611667	0.541667	0.513667	0.422667	0.458667	0.449667	0.441667	0.422667	0.415667
425	0.477333	0.432333	0.455333	0.444333	0.461333	0.450333	0.462333	0.472333	0.466333	0.380333	0.356333	0.370333	0.369333	0.347333	0.386333	0.366333	0.344333	0.328333	0.597333	0.599333	0.543333	0.587333	0.546333	0.525333	0.443333	0.555333	0.573333	0.612333	0.544333	0.515333	0.422333	0.459333	0.449333	0.444333	0.421333	0.415333
430	0.481	0.433	0.455	0.445	0.462	0.449	0.463	0.472	0.468	0.379	0.354	0.369	0.367	0.343	0.382	0.364	0.345	0.326	0.598	0.601	0.547	0.592	0.549	0.526	0.45	0.558	0.572	0.606	0.538	0.512	0.422	0.456	0.443	0.438	0.414	0.411
435	0.481333	0.436333	0.457333	0.447333	0.463333	0.452333	0.461333	0.473333	0.470333	0.378333	0.353333	0.367333	0.364333	0.343333	0.384333	0.361333	0.344333	0.323333	0.601333	0.604333	0.547333	0.595333	0.551333	0.529333	0.449333	0.560333	0.575333	0.602333	0.537333	0.511333	0.416333	0.455333	0.442333	0.439333	0.415333	0.410333
440	0.482667	0.435667	0.455667	0.446667	0.462667	0.451667	0.463667	0.474667	0.469667	0.375667	0.349667	0.366667	0.364667	0.341667	0.381667	0.362667	0.341667	0.319667	0.603667	0.606667	0.549667	0.595667	0.553667	0.530667	0.455667	0.565667	0.580667	0.598667	0.533667	0.509667	0.417667	0.447667	0.436667	0.437667	0.414667	0.404667
445	0.486	0.438	0.458	0.451	0.466	0.454	0.466	0.477	0.472	0.376	0.349	0.366	0.363	0.342	0.381	0.36	0.342	0.322	0.606	0.608	0.551	0.603	0.557	0.539	0.46	0.57	0.586	0.602	0.532	0.508	0.416	0.447	0.434	0.436	0.413	0.409
450	0.485667	0.439667	0.459667	0.450667	0.469667	0.457667	0.465667	0.479667	0.473667	0.376667	0.349667	0.364667	0.363667	0.339667	0.380667	0.357667	0.343667	0.320667	0.610667	0.611667	0.554667	0.604667	0.563667	0.539667	0.461667	0.575667	0.588667	0.599667	0.533667	0.505667	0.414667	0.450667	0.436667	0.438667	0.412667	0.402667
455	0.488	0.44	0.462	0.452	0.469	0.459	0.468	0.484	0.474	0.373	0.345	0.363	0.363	0.34	0.381	0.357	0.341	0.319	0.612	0.615	0.558	0.609	0.563	0.543	0.462	0.579	0.59	0.598	0.53	0.506	0.414	0.448	0.431	0.433	0.408	0.401
460	0.493333	0.439333	0.462333	0.454333	0.468333	0.458333	0.466333	0.482333	0.477333	0.373333	0.343333	0.360333	0.361333	0.339333	0.380333	0.358333	0.339333	0.318333	0.615333	0.616333	0.561333	0.609333	0.566333	0.549333	0.468333	0.581333	0.594333	0.595333	0.529333	0.503333	0.412333	0.448333	0.428333	0.435333	0.408333	0.401333
465	0.494667	0.443667	0.466667	0.456667	0.473667	0.462667	0.469667	0.485667	0.480667	0.373667	0.345667	0.361667	0.363667	0.338667	0.377667	0.358667	0.340667	0.322667	0.615667	0.619667	0.564667	0.617667	0.574667	0.551667	0.472667	0.586667	0.601667	0.598667	0.529667	0.503667	0.414667	0.449667	0.427667	0.432667	0.407667	0.401667
470	0.497	0.442	0.464	0.46	0.475	0.463	0.469	0.484	0.479	0.372	0.341	0.36	0.362	0.337	0.377	0.355	0.339	0.317	0.615	0.618	0.562	0.611	0.577	0.554	0.473	0.584	0.599	0.593	0.528	0.5	0.411	0.444	0.426	0.431	0.403	0.392
475	0.494667	0.443667	0.466667	0.458667	0.476667	0.463667	0.469667	0.483667	0.479667	0.370667	0.341667	0.359667	0.359667	0.337667	0.375667	0.354667	0.337667	0.317667	0.616667	0.621667	0.564667	0.619667	0.580667	0.557667	0.475667	0.589667	0.603667	0.590667	0.527667	0.497667	0.412667	0.446667	0.424667	0.433667	0.400667	0.394667
480	0.501	0.446	0.468	0.459	0.474	0.466	0.47	0.484	0.481	0.37	0.34	0.358	0.357	0.336	0.374	0.354	0.336	0.316	0.618	0.621	0.568	0.618	0.584	0.563	0.479	0.589	0.607	0.59	0.525	0.498	0.407	0.443	0.421	0.429	0.4	0.395
485	0.497	0.447	0.468	0.459	0.475	0.463	0.47	0.487	0.478	0.365	0.333	0.355	0.353	0.331	0.37	0.351	0.333	0.31	0.616	0.62	0.569	0.62	0.58	0.563	0.483	0.594	0.608	0.585	0.521	0.495	0.406	0.44	0.418	0.428	0.397	0.39
490	0.500333	0.445333	0.469333	0.459333	0.473333	0.465333	0.470333	0.485333	0.480333	0.363333	0.333333	0.352333	0.354333	0.331333	0.368333	0.348333	0.332333	0.310333	0.615333	0.618333	0.569333	0.618333	0.584333	0.565333	0.491333	0.589333	0.610333	0.582333	0.519333	0.490333	0.404333	0.438333	0.416333	0.428333	0.395333	0.387333
495	0.501333	0.449333	0.471333	0.461333	0.478333	0.470333	0.472333	0.488333	0.484333	0.365333	0.334333	0.354333	0.354333	0.330333	0.370333	0.350333	0.334333	0.309333	0.616333	0.619333	0.573333	0.615333	0.588333	0.569333	0.488333	0.590333	0.611333	0.584333	0.519333	0.493333	0.405333	0.438333	0.415333	0.428333	0.392333	0.386333
500	0.503333	0.452333	0.472333	0.464333	0.480333	0.468333	0.474333	0.491333	0.485333	0.365333	0.335333	0.354333	0.354333	0.331333	0.371333	0.349333	0.332333	0.311333	0.614333	0.620333	0.577333	0.620333	0.593333	0.574333	0.495333	0.591333	0.612333	0.586333	0.519333	0.492333	0.406333	0.440333	0.416333	0.430333	0.394333	0.388333
505	0.504667	0.453667	0.475667	0.464667	0.481667	0.473667	0.475667	0.494667	0.486667	0.363667	0.328667	0.350667	0.351667	0.330667	0.370667	0.349667	0.332667	0.308667	0.615667	0.618667	0.578667	0.619667	0.595667	0.575667	0.493667	0.590667	0.612667	0.580667	0.517667	0.491667	0.404667	0.438667	0.411667	0.427667	0.390667	0.385667
510	0.507333	0.454333	0.474333	0.466333	0.483333	0.473333	0.476333	0.494333	0.487333	0.364333	0.330333	0.351333	0.354333	0.330333	0.370333	0.349333	0.328333	0.311333	0.615333	0.617333	0.580333	0.618333	0.597333	0.577333	0.505333	0.593333	0.612333	0.581333	0.516333	0.490333	0.404333	0.436333	0.409333	0.429333	0.392333	0.384333
515	0.508667	0.453667	0.474667	0.465667	0.482667	0.472667	0.475667	0.494667	0.488667	0.360667	0.324667	0.347667	0.350667	0.327667	0.364667	0.346667	0.331667	0.307667	0.615667	0.617667	0.577667	0.615667	0.597667	0.576667	0.502667	0.593667	0.615667	0.579667	0.513667	0.488667	0.404667	0.437667	0.408667	0.424667	0.392667	0.383667
520	0.509	0.454	0.475	0.466	0.483	0.47	0.475	0.494	0.49	0.359	0.327	0.348	0.349	0.325	0.367	0.343	0.329	0.308	0.613	0.615	0.578	0.618	0.595	0.58	0.5	0.589	0.612	0.578	0.512	0.485	0.403	0.438	0.405	0.422	0.388	0.378
525	0.514	0.457	0.477	0.469	0.483	0.474	0.481	0.496	0.489	0.359	0.326	0.347	0.349	0.325	0.365	0.345	0.325	0.307	0.612	0.614	0.579	0.617	0.597	0.584	0.506	0.592	0.613	0.575	0.512	0.486	0.402	0.433	0.405	0.421	0.386	0.38
530	0.509333	0.458333	0.477333	0.468333	0.483333	0.474333	0.482333	0.503333	0.491333	0.358333	0.322333	0.345333	0.346333	0.322333	0.363333	0.344333	0.328333	0.307333	0.611333	0.614333	0.578333	0.616333	0.598333	0.582333	0.510333	0.593333	0.614333	0.575333	0.508333	0.483333	0.402333	0.438333	0.402333	0.424333	0.387333	0.378333
535	0.510333	0.458333	0.478333	0.467333	0.484333	0.474333	0.483333	0.496333	0.489333	0.357333	0.320333	0.347333	0.345333	0.322333	0.360333	0.343333	0.324333	0.304333	0.611333	0.611333	0.574333	0.617333	0.596333	0.580333	0.510333	0.593333	0.613333	0.574333	0.506333	0.482333	0.401333	0.434333	0.397333	0.419333	0.382333	0.376333
540	0.513	0.457	0.48	0.468	0.487	0.478	0.486	0.502	0.492	0.359	0.323	0.345	0.346	0.322	0.361	0.342	0.327	0.303	0.613	0.612	0.575	0.613	0.596	0.581	0.51	0.591	0.611	0.571	0.506	0.482	0.4	0.433	0.398	0.42	0.384	0.373
545	0.511	0.458	0.479	0.471	0.488	0.474	0.487	0.501	0.492	0.354	0.318	0.343	0.344	0.323	0.36	0.342	0.324	0.301	0.612	0.61	0.574	0.614	0.593	0.583	0.514	0.591	0.611	0.569	0.505	0.481	0.399	0.432	0.395	0.418	0.38	0.375
550	0.515	0.46	0.482	0.47	0.488	0.476	0.486	0.5	0.495	0.355	0.319	0.344	0.345	0.32	0.358	0.338	0.323	0.303	0.612	0.613	0.574	0.618	0.598	0.582	0.517	0.594	0.614	0.568	0.503	0.479	0.399	0.429	0.391	0.418	0.377	0.377
555	0.517	0.463	0.484	0.473	0.489	0.478	0.491	0.509	0.496	0.354	0.316	0.342	0.343	0.322	0.358	0.341	0.326	0.302	0.614	0.612	0.573	0.619	0.6	0.582	0.519	0.596	0.614	0.569	0.503	0.477	0.399	0.432	0.392	0.42	0.379	0.376
560	0.519667	0.462667	0.479667	0.471667	0.488667	0.478667	0.488667	0.502667	0.493667	0.350667	0.314667	0.339667	0.340667	0.318667	0.356667	0.337667	0.323667	0.299667	0.612667	0.610667	0.572667	0.616667	0.595667	0.580667	0.520667	0.593667	0.612667	0.562667	0.500667	0.475667	0.397667	0.428667	0.387667	0.415667	0.375667	0.370667
565	0.519333	0.463333	0.482333	0.470333	0.490333	0.480333	0.490333	0.504333	0.495333	0.351333	0.312333	0.337333	0.340333	0.319333	0.359333	0.340333	0.323333	0.298333	0.611333	0.609333	0.571333	0.611333	0.593333	0.579333	0.522333	0.593333	0.612333	0.562333	0.498333	0.474333	0.395333	0.429333	0.386333	0.417333	0.373333	0.370333
570	0.514333	0.459333	0.481333	0.470333	0.488333	0.479333	0.490333	0.504333	0.493333	0.346333	0.307333	0.337333	0.340333	0.312333	0.350333	0.335333	0.319333	0.294333	0.609333	0.606333	0.570333	0.614333	0.592333	0.577333	0.522333	0.591333	0.611333	0.559333	0.493333	0.472333	0.393333	0.425333	0.382333	0.411333	0.372333	0.367333
575	0.516	0.462	0.483	0.472	0.491	0.48	0.491	0.504	0.497	0.349	0.314	0.337	0.34	0.314	0.353	0.338	0.321	0.297	0.612	0.609	0.568	0.613	0.598	0.581	0.523	0.597	0.613	0.56	0.494	0.472	0.395	0.426	0.383	0.413	0.373	0.37
580	0.519667	0.463667	0.483667	0.471667	0.492667	0.483667	0.493667	0.507667	0.493667	0.347667	0.309667	0.337667	0.339667	0.315667	0.352667	0.334667	0.319667	0.294667	0.611667	0.609667	0.568667	0.611667	0.598667	0.581667	0.528667	0.597667	0.612667	0.559667	0.495667	0.472667	0.394667	0.429667	0.381667	0.414667	0.371667	0.370667
585	0.521	0.465	0.484	0.474	0.494	0.481	0.499	0.507	0.497	0.349	0.309	0.334	0.34	0.314	0.352	0.336	0.321	0.294	0.614	0.61	0.571	0.614	0.597	0.584	0.531	0.599	0.613	0.557	0.491	0.472	0.396	0.428	0.378	0.416	0.374	0.37
590	0.525	0.468	0.488	0.478	0.495	0.486	0.501	0.511	0.499	0.35	0.309	0.335	0.337	0.315	0.35	0.334	0.322	0.297	0.615	0.608	0.57	0.62	0.599	0.581	0.532	0.6	0.617	0.557	0.492	0.471	0.396	0.428	0.379	0.416	0.373	0.381
595	0.524	0.467	0.488	0.479	0.496	0.486	0.5	0.51	0.501	0.347	0.309	0.332	0.338	0.314	0.349	0.331	0.32	0.295	0.614	0.609	0.568	0.621	0.599	0.582	0.535	0.599	0.615	0.556	0.49	0.469	0.395	0.428	0.379	0.411	0.373	0.382

### Sheet: Table S2B
Supporting Table S2B: Average specific growth rate (min-1) and maximal OD600 (A.U.). R package GrowthCurver was used to estimate growth parameters for each individual replicate. Growth assays were conducted for cells with and without pULTRA::tac-metY(CUA) expressing amber initiator tRNA. Growth assays were conducted with C321.ΔA.exp or MG1655 cells harbouring either pULTRA::tac-metY(CUA), pULTRA:…
Growth assays were conducted for cells with and without pULTRA::tac-metY(CUA) expressing amber initiator tRNA. Growth assays were conducted with C321.ΔA.exp or MG1655 cells harbouring either pULTRA::tac-metY(CUA), pULTRA::tac-metY or pULTRA::tac-Empty plasmids.
C321-Empty = C321.ΔA.exp strain with pULTRA::tac-Empty
C321-Amber initiator (metY(CUA)) = C321.ΔA.exp strain with pULTRA::tac-metY(CUA)
C321-Native initiator (metY) = C321.ΔA.exp strain with pULTRA::tac-metY
MG1655-Empty = MG1655 strain with pULTRA::tac-Empty
MG1655-Amber initiator (metY(CUA)) = MG1655 strain with pULTRA::tac-metY(CUA)
MG1655-Native initiator (metY) = MG1655 strain with pULTRA::tac-metY
		Growth Parameters			Average			SD			Ratio (Strain/Empty vector Strain)			SD2			p-value (Student's t-test)
Growth condition	Sample	Growth_rate (min-1)	MaxOD (AU)	t_double (min)	Growth_rate (min-1)	MaxOD (AU)	t_double (min)	Growth_rate (min-1)	MaxOD (AU)	t_double (min)	Growth_rate (min-1)	MaxOD (AU)	t_double (min)	Growth_rate (min-1)	MaxOD (AU)	t_double (min)	Growth_rate (min-1)	MaxOD (AU)	t_double (min)
Induced	C321-Empty vector.R1	0.0145555	0.525	47.6209	0.0149681	0.493667	46.3667	0.00065843	0.0289194	1.9897	1	1	1	0.0622098	0.0828459	0.0606872	NA	NA	NA
Induced	C321-Empty vector.R2	0.0157274	0.468	44.0725
Induced	C321-Empty vector.R3	0.0146213	0.488	47.4068
Induced	C321-Amber initiator (metY(CUA)).R1	0.0153787	0.479	45.0718	0.0152738	0.487	45.3985	0.000359895	0.008544	1.08006	1.02042	0.986496	0.979117	0.0509215	0.0603258	0.0480412	0.531259	0.738646	NA
Induced	C321-Amber initiator (metY(CUA)).R2	0.0148731	0.496	46.6041
Induced	C321-Amber initiator (metY(CUA)).R3	0.0155695	0.486	44.5194
Induced	C321-Native initiator (metY).R1	0.0149238	0.501	46.4457	0.0146752	0.504333	47.2698	0.000498928	0.0057735	1.63844	0.98043	1.02161	1.01948	0.0545079	0.0609787	0.0562367	0.572325	0.594969	NA
Induced	C321-Native initiator (metY).R2	0.0150009	0.511	46.2072
Induced	C321-Native initiator (metY).R3	0.0141008	0.501	49.1567
Repressed	C321-Empty vector.R1	0.0350329	0.426	19.7856	0.0351592	0.413111	19.7232	0.000904939	0.0197831	0.50512	1	1	1	0.0363995	0.0677239	0.0362187	NA	NA	NA
Repressed	C321-Empty vector.R2	0.0361207	0.390333	19.1898
Repressed	C321-Empty vector.R3	0.0343241	0.423	20.1942
Repressed	C321-Amber initiator (metY(CUA)).R1	0.038652	0.408	17.933	0.0381926	0.402889	18.1553	0.000884097	0.01628	0.425879	1.08627	0.975256	0.920506	0.0376031	0.061108	0.0319689	0.014227	0.527537	NA
Repressed	C321-Amber initiator (metY(CUA)).R2	0.0387524	0.384667	17.8866
Repressed	C321-Amber initiator (metY(CUA)).R3	0.0371734	0.416	18.6463
Repressed	C321-Native initiator (metY).R1	0.039058	0.415667	17.7466	0.0403875	0.404333	17.1857	0.00184218	0.0101708	0.765924	1.1487	0.978752	0.871345	0.0601616	0.0529432	0.0447888	0.0216034	0.543361	NA
Repressed	C321-Native initiator (metY).R2	0.0396143	0.401333	17.4974
Repressed	C321-Native initiator (metY).R3	0.0424903	0.396	16.3131
Induced	MG1655-Empty vector.R1	0.0145008	0.618	47.8006	0.0143226	0.606667	48.405	0.000248341	0.0228789	0.846988	1	1	1	0.0245211	0.0533335	0.0247458	NA	NA	NA
Induced	MG1655-Empty vector.R2	0.014039	0.621667	49.3731
Induced	MG1655-Empty vector.R3	0.0144282	0.580333	48.0413
Induced	MG1655-Amber initiator(metY(CUA)).R1	0.0116159	0.621	59.6723	0.0120694	0.601667	57.5259	0.000610881	0.0185562	2.8407	0.84268	0.991758	1.18843	0.0450847	0.0483163	0.0622616	0.00963714	0.783393	NA
Induced	MG1655-Amber initiator(metY(CUA)).R2	0.012764	0.6	54.3046
Induced	MG1655-Amber initiator(metY(CUA)).R3	0.0118283	0.584	58.6008
Induced	MG1655-Native initiator (metY).R1	0.0119142	0.535	58.178	0.0129689	0.584	53.6322	0.000914815	0.0432782	3.94166	0.905483	0.962637	1.10799	0.0657733	0.0800437	0.0837071	0.131871	0.48121	NA
Induced	MG1655-Native initiator (metY).R2	0.0135478	0.6	51.1629
Induced	MG1655-Native initiator (metY).R3	0.0134446	0.617	51.5557
Repressed	MG1655-Empty vector.R1	0.034518	0.640667	20.0807	0.0341086	0.588667	20.3319	0.000925784	0.0457384	0.559994	1	1	1	0.038385	0.109882	0.0389512	NA	NA	NA
Repressed	MG1655-Empty vector.R2	0.0347591	0.570667	19.9415
Repressed	MG1655-Empty vector.R3	0.0330487	0.554667	20.9735
Repressed	MG1655-Amber initiator(metY(CUA)).R1	0.0364128	0.474	19.0358	0.0374356	0.492	18.5443	0.0018233	0.0156205	0.878528	1.09754	0.835787	0.912076	0.061196	0.0701515	0.0499811	0.0668469	0.0741768	NA
Repressed	MG1655-Amber initiator(metY(CUA)).R2	0.0363532	0.5	19.067
Repressed	MG1655-Amber initiator(metY(CUA)).R3	0.0395407	0.502	17.53
Repressed	MG1655-Native initiator (metY).R1	0.0416266	0.506667	16.6516	0.041159	0.491222	16.8875	0.0026283	0.0136069	1.09825	1.2067	0.834466	0.830589	0.0837287	0.0688337	0.0586606	0.0483273	0.0714741	NA
Repressed	MG1655-Native initiator (metY).R2	0.0435221	0.486	15.9263
Repressed	MG1655-Native initiator (metY).R3	0.0383283	0.481	18.0845
Key
Repressed: 2% glucose
Induced: 1 mM IPTG
Growth_Rate (min-1): Denotes growth rate per hour. Calculated using GrowthCurver.R package
t_double (min.): Doubling time in minutes. Calculated using GrowthCurver.R package
MaxOD (AU): Maximal optical density (600 nm wavelength) representing maximum cell population.
Average: Average over replicates (R1, R2, R3)
SD1: Standard deviation over replicates (R1, R2, R3)
Ratio (Strain/Empty vector Strain): Ratio of growth parameters comparing strains (expressing amber initiator tRNA) to empty vector strains (not expressing amber initiator tRNA)under respective repressed or induced growth conditions.
SD2: Standard deviation for each Ratio (Strain/Empty vector Strain) calculated using error propagation.
