## Supplementary material for "Measuring amber initiator tRNA orthogonality in a genomically recoded organism": Vincent et al - Amber Initiator - Supporting Information Tables and Files: Supporting Table S7.xlsx

### Sheet: Table S7
Supporting Table S7: List of all off-target proteins harmonized with Uniprot IDs from conventional E. coli database.
Proteins detected with number of peptide < 2 (shaded grey)
"Off-target" protein ID	Uniprot ID	Gene ID	Protein	Peptides mapped to "Off-target" protein	Peptides mapped to Uniprot ID	Overlap (%)
796441	P21829	YBHA	Pyridoxal phosphate phosphatase YbhA	1	1	1
855128	P0AEQ3	GLNH	Glutamine-binding periplasmic protein	1	1	1
1404408	P0A9E5	FNR	Fumarate and nitrate reduction regulatory protein	1	1	1
2157892	P76397	MDTA	Multidrug resistance protein MdtA	1	1	1
2284647	P0AA43	RSUA	Ribosomal small subunit pseudouridine synthase A	1	1	1
2689548	P0A825	GLYA	Serine hydroxymethyltransferase	1	1	1
2754764	P09372	GRPE	Protein GrpE	1	1	1
2863610	P52598	YGBI	Uncharacterized HTH-type transcriptional regulator YgbI	1	1	1
2941090	P0AEN8	FUCM	L-fucose mutarotase	1	1	1
3103058	P00805	ASPG2	L-asparaginase 2	1	1	1
3324809	P31120	GLMM	Phosphoglucosamine mutase	1	1	1
3345379	P24255	RP54	RNA polymerase sigma-54 factor	1	1	1
3399151	P25536	YHDE	Maf-like protein YhdE	1	1	1
3962516	P09980	REP	ATP-dependent DNA helicase Rep	1	1	1
4207853	P15640	PUR2	Phosphoribosylamine--glycine ligase	1	1	1
4209907	P15639	PUR9	Bifunctional purine biosynthesis protein PurH	1	1	1
1361957	Q47622	SAPA	Probable ABC transporter periplasmic-binding protein SapA	2	2	1
2241793	P23200	MGLC	Galactoside transport system permease protein MglC	2	2	1
2693547	P0AD44	YFHG	Uncharacterized protein YfhG	2	2	1
2796711	P22256	GABT	4-aminobutyrate aminotransferase GabT	2	2	1
3154352	P06721	METC	Cystathionine beta-lyase MetC	2	2	1
3217211	Q46871	YQJH	NADPH-dependent ferric-chelate reductase	2	2	1
3309660	P0AFB1	NLPI	Lipoprotein NlpI	2	2	1
3485155	P0AEX5	KPPR	Probable phosphoribulokinase	2	2	1
3545536	P13001	BIOH	Pimeloyl-[acyl-carrier protein] methyl ester esterase	2	2	1
3896547	P0AGE6	CHRR	Quinone reductase	2	2	1
240158	P0AD59	IVY	Inhibitor of vertebrate lysozyme	3	3	1
399994	P0A6J8	DDLA	D-alanine--D-alanine ligase A	3	3	1
796446	P52697	6PGL	6-phosphogluconolactonase	3	3	1
952830	P21367	YCAC	Probable hydrolase YcaC	3	3	1
2826053	P00957	SYA	Alanine--tRNA ligase	3	3	1
3378899	P0A7X3	RS9	30S ribosomal protein S9	3	3	1
3600426	P0AD96	LIVJ	Leu/Ile/Val-binding protein	3	3	1
3746685	P37675	YIAN	2,3-diketo-L-gulonate TRAP transporter large permease protein YiaN	3	3	1
4173946	P08373	MURB	UDP-N-acetylenolpyruvoylglucosamine reductase	3	3	1
4540789	P39371	NANM	N-acetylneuraminate epimerase	3	3	1
193288	P45568	DXR	1-deoxy-D-xylulose 5-phosphate reductoisomerase	4	4	1
575937	P77182	MNMC	tRNA 5-Methylaminomethyl-2-thiouridine biosynthesis bifunctional protein MnmC	4	4	1
3057846	P0ADS2	ZAPA	Cell division protein ZapA	4	4	1
4141272	P0A9S5	GLDA	Glycerol dehydrogenase	4	4	1
4611261	P0A7I4	RF3	Peptide chain release factor RF3	4	4	1
106346	P0A725	LPXC	UDP-3-O-acyl-N-acetylglucosamine deacetylase	5	5	1
440451	P77718	THII	tRNA sulfurtransferase	5	5	1
983413	P22523	MUKB	Chromosome partition protein MukB	5	5	1
2722635	P0AGJ5	YFIF	Uncharacterized tRNA/rRNA methyltransferase YfiF	5	5	1
3236874	P42596	RLMG	Ribosomal RNA large subunit methyltransferase G	5	5	1
4374668	P0AF70	YJEI	Uncharacterized protein YjeI	5	5	1
605069	P0AAT2	YBDF	Uncharacterized protein YbdF	6	6	1
958245	P0A9N4	PFLA	Pyruvate formate-lyase 1-activating enzyme	6	6	1
1802760	P07395	SYFB	Phenylalanine--tRNA ligase beta subunit	6	6	1
3546298	P63020	NFUA	Fe/S biogenesis protein NfuA	6	6	1
3731739	P37387	XYLF	ECOLI D-xylose-binding periplasmic protein	6	6	1
431194	P0A927	TSX	Nucleoside-specific channel-forming protein Tsx	7	7	1
1719126	P0A9D2	GSTA	Glutathione S-transferase GstA	7	7	1
2320140	P0DMC7	RCSB	Transcriptional regulatory protein RcsB	7	7	1
2656334	P31142	THTM	3-Mercaptopyruvate sulfurtransferase	7	7	1
3164995	P26648	FTSP	Cell division protein FtsP	8	8	1
3892128	P23173	TNAB	Low affinity tryptophan permease	8	8	1
3217283	P64588	YQJI	Transcriptional regulator YqjI	9	9	1
3869548	P0ADM4	YIDQ	Uncharacterized protein YidQ	9	9	1
1159007	P0AAI5	FABF	3-oxoacyl-[acyl-carrier-protein] synthase 2	10	10	1
3604939	P10121	FTSY	Signal recognition particle receptor FtsY	10	10	1
4402579	P25519	HFLX	ECOLI GTPase HflX	10	10	1
176402	P0ACC3	ERPA	Iron-sulfur cluster insertion protein ErpA	11	11	1
2871880	P0A7A5	PIMT	Protein-L-isoaspartate O-Methyltransferase	12	12	1
3445927	P0A7W1	RS5	30S ribosomal protein S5	12	12	1
2983227	P03813	YGEA	Putative racemase YgeA	14	14	1
1867285	P0A746	MSRB	Peptide methionine sulfoxide reductase MsrB	15	15	1
4420381	P0A9W0	ULAR	HTH-type transcriptional regulator UlaR	15	15	1
4614261	P39407	YJJU	ECOLI Uncharacterized protein YjjU	26	26	1
464659	P77756	QUEC	7-cyano-7-deazaguanine synthase	28	28	1
4115197	P0AAB8	USPD	Universal stress protein D	28	28	1
1374491	P23857	PSPE	Thiosulfate sulfurtransferase PspE	31	31	1
3075003	P0A799	PGK	Phosphoglycerate kinase	35	35	1
2669416	P54901	CSIE	Stationary phase-inducible protein CsiE	37	37	1
2058808	P0AE12	AMN	AMP nucleosidase	45	45	1
