## Supplementary material for "Measuring amber initiator tRNA orthogonality in a genomically recoded organism": Vincent et al - Amber Initiator - Supporting Information Tables and Files: Supporting Table S10.xlsx

### Sheet: Table S10
Supporting Table S10: Parallel reaction monitoring targeted precursor list for N-terminal amino acid identification.
Mass [m/z]: ratio of peptide mass to charge state of peptide after ionisation; CS [z]: charge state of peptide; Polarity: ionization mode; Start [min]: theoretical gradient time at which the peptide starts eluting ; End [min]: theoretical gradient time at which the peptide stops eluting; PRM experiment: targeted mass spectrometry experiment number; Peptide : peptide sequence of the corresponding …
Mass [m/z]	CS [z]	Polarity	Start [min]	End [min]	PRM experiment	Peptide
815.882	2	Positive	61.81	70.71	1	M[+15.994915]VFTLEDFVGDWR (light)
544.257	3	Positive	61.81	70.71	1	M[+15.994915]VFTLEDFVGDWR (light)
821.882	2	Positive	61.81	70.71	1	M[+27.9949]VFTLEDFVGDWR (light)
548.257	3	Positive	61.81	70.71	1	M[+27.9949]VFTLEDFVGDWR (light)
797.88	2	Positive	58.24	67.14	1	E[-18.010565]VFTLEDFVGDWR (light)
532.256	3	Positive	58.24	67.14	1	E[-18.010565]VFTLEDFVGDWR (light)
797.88	2	Positive	56.53	65.43	1	Q[-17.026549]VFTLEDFVGDWR (light)
532.256	3	Positive	56.53	65.43	1	Q[-17.026549]VFTLEDFVGDWR (light)
799.878	2	Positive	57.8	66.7	1	DVFTLEDFVGDWR (light)
533.588	3	Positive	57.8	66.7	1	DVFTLEDFVGDWR (light)
806.886	2	Positive	58.24	67.14	1	EVFTLEDFVGDWR (light)
538.26	3	Positive	58.24	67.14	1	EVFTLEDFVGDWR (light)
785.88	2	Positive	58.15	67.05	1	SVFTLEDFVGDWR (light)
792.888	2	Positive	58.14	67.04	1	TVFTLEDFVGDWR (light)
799.386	2	Positive	57.5	66.4	1	NVFTLEDFVGDWR (light)
533.26	3	Positive	57.5	66.4	1	NVFTLEDFVGDWR (light)
806.394	2	Positive	56.53	65.43	1	QVFTLEDFVGDWR (light)
537.932	3	Positive	56.53	65.43	1	QVFTLEDFVGDWR (light)
822.38	2	Positive	58.24	67.14	1	C[+57.021464]VFTLEDFVGDWR (light)
770.875	2	Positive	55.85	64.75	1	GVFTLEDFVGDWR (light)
790.891	2	Positive	57.83	66.73	1	PVFTLEDFVGDWR (light)
777.883	2	Positive	57.58	66.48	1	AVFTLEDFVGDWR (light)
518.924	3	Positive	57.58	66.48	1	AVFTLEDFVGDWR (light)
791.899	2	Positive	60.26	69.16	1	VVFTLEDFVGDWR (light)
798.906	2	Positive	62.64	71.54	1	IVFTLEDFVGDWR (light)
815.899	2	Positive	65.18	74.08	1	FVFTLEDFVGDWR (light)
544.268	3	Positive	65.18	74.08	1	FVFTLEDFVGDWR (light)
823.896	2	Positive	61.05	69.95	1	YVFTLEDFVGDWR (light)
549.6	3	Positive	61.05	69.95	1	YVFTLEDFVGDWR (light)
835.404	2	Positive	68.8	77.7	1	WVFTLEDFVGDWR (light)
557.272	3	Positive	68.8	77.7	1	WVFTLEDFVGDWR (light)
810.894	2	Positive	57.08	65.98	1	HVFTLEDFVGDWR (light)
742.364	2	Positive	54.16	63.06	1	VFTLEDFVGDWR (light)
652.354	2	Positive	30	38.9	1	ITVTGTLWNGNK (light)
622.854	2	Positive	41.08	49.98	1	LINPDGSLLFR (light)
551.804	2	Positive	27.58	36.48	1	VTINGVTGWR (light)
