## Supplementary material for "Measuring amber initiator tRNA orthogonality in a genomically recoded organism": Vincent et al - Amber Initiator - Supporting Information Tables and Files: Supporting Table S11.xlsx

### Sheet: Table S11
Supporting Table S11: Parallel reaction monitoring targeted precursor list for off-target peptide identification.
Mass [m/z]: ratio of peptide mass to charge state of peptide after ionisation; CS [z]: charge state of peptide; Polarity: ionization mode; Start [min]: theoretical gradient time at which the peptide starts eluting ; End [min]: theoretical gradient time at which the peptide stops eluting; PRM experiment: targeted mass spectrometry experiment number; Peptide : peptide sequence of the corresponding …
Protein : protein targeted in PRM; Observed in PRM: peptide observed in PRM assay.
Mass [m/z]	CS [z]	Polarity	Start [min]	End [min]	PRM experiment	Peptide	Protein	Observed in PRM
1131.58	2	Positive	41.08	49.98	4	LINPDGSLLFR	NanoLuc luciferase	YES
1070.01	2	Positive	41.08	49.98	3	LINPDGSLLFR	NanoLuc luciferase	YES
546.817	2	Positive	24.63	33.53	2	IVLSGENGLK	NanoLuc luciferase	YES
907.95	2	Positive	24.63	33.53	2	IVLSGENGLK	NanoLuc luciferase	YES
494.272	2	Positive	41.08	49.98	1	LINPDGSLLFR	NanoLuc luciferase	YES
467.217	2	Positive	41.08	49.98	1	LINPDGSLLFR	NanoLuc luciferase	YES
786.37	2	Positive	61.81	70.71	4	MVFTLEDFVGDWR	NanoLuc luciferase	NO
409.753	2	Positive	30	38.9	2	ITVTGTLWNGNK	NanoLuc luciferase	NO
468.767	2	Positive	30	38.9	2	ITVTGTLWNGNK	NanoLuc luciferase	NO
550.803	2	Positive	27.58	36.48	2	VTINGVTGWR	NanoLuc luciferase	NO
703.359	2	Positive	27.58	36.48	2	VTINGVTGWR	NanoLuc luciferase	NO
1168.07	2	Positive	24.86	33.76	2	VVYPVDDHHFK	NanoLuc luciferase	NO
1102.05	2	Positive	24.86	33.76	2	VVYPVDDHHFK	NanoLuc luciferase	NO
394.717	2	Positive	27.6	36.5	1	GFAVVAGEVR	P02942	YES
528.29	2	Positive	27.6	36.5	1	GFAVVAGEVR	P02942	YES
495.267	2	Positive	30.26	39.16	1	LTEAVAVFR	P02942	YES
497.272	2	Positive	6.28	15.18	2	TVTPAAPR	P02942	NO
475.209	2	Positive	31.25	40.15	1	LDSAVTNLNNTTTNLSEAQSR	P04949	NO
415.74	2	Positive	29.61	38.51	4	AQIIQQAGNSVLAK	P04949	YES
941.543	2	Positive	29.61	38.51	1	AQIIQQAGNSVLAK	P04949	YES
926.52	2	Positive	31.25	40.15	4	LDSAVTNLNNTTTNLSEAQSR	P04949	NO
576.299	2	Positive	10.47	19.37	4	SSLGAVQNR	P04949	NO
497.272	2	Positive	21.4	30.3	4	TITYTDSSGAASSPTAVK	P04949	NO
423.738	2	Positive	30.04	38.94	4	VSGQTQFNGVNVLAK	P04949	NO
695.823	2	Positive	10.47	19.37	2	SSLGAVQNR	P04949	NO
720.912	2	Positive	21.4	30.3	2	TITYTDSSGAASSPTAVK	P04949	NO
559.29	2	Positive	30.04	38.94	1	VSGQTQFNGVNVLAK	P04949	NO
729.847	2	Positive	14.57	23.47	2	EIAAGNTDLSSR	P07017	YES
524.767	2	Positive	16.77	25.67	2	SLTDTVTHVR	P07017	NO
589.302	2	Positive	49.99	58.89	2	ENLEAIEFLR	P07762	YES
1221.18	2	Positive	51.95	60.85	1	ALLPDATDVWVIEPK	P07762	YES
589.302	2	Positive	28.68	37.58	1	FSVWAPNAR	P07762	YES
1014.96	2	Positive	39.8	48.7	2	GFFSGVIPR	P07762	NO
343.869	3	Positive	38.08	46.98	2	SVLIFVR	P07762	NO
1106.59	2	Positive	33.39	42.29	1	ELADQLVPYAK	P07762	NO
1015.01	2	Positive	13.26	22.16	1	FGINQPGK	P07762	NO
617.307	2	Positive	12.98	21.88	1	TTAGLEVR	P07762	NO
1106.59	2	Positive	63.56	72.46	1	ESGIWELFIPGAHNGQLYK	P07762	NO
641.32	2	Positive	40.73	49.63	1	VSVVGQFNYWDGR	P07762	NO
807.926	2	Positive	0	7.37	2	AYDTTPK	P0ACI3	NO
934.499	2	Positive	35.17	44.07	2	FAFYGLPESSGK	P0ACI3	NO
376.737	2	Positive	27.34	36.24	2	ILVPPVR	P0ACI3	NO
815.905	2	Positive	5.59	14.49	2	QLVAEEK	P0ACI3	NO
407.743	2	Positive	37.22	46.12	2	VDQVLDAVGISR	P0ACI3	NO
427.758	2	Positive	45.87	54.77	1	DWLGDGVIADFDDK	P0ACI3	NO
514.304	2	Positive	37.48	46.38	1	GVVYQGLETAPENWQHAQNR	P0ACI3	NO
713.922	2	Positive	59.9	68.8	1	LADWLQTLPPQTGIIAVTDAR	P0ACI3	NO
658.362	2	Positive	19.24	28.14	1	VALSSVAQGAR	P0ACI3	NO
581.309	2	Positive	53.55	62.45	2	HIPGFSQILLAGNLAQAR	P0AEF4	NO
525.291	2	Positive	43.32	52.22	2	HLIIAEIVHGK	P0AEF4	NO
359.216	2	Positive	11.37	20.27	2	LGQTLTR	P0AEF4	NO
610.835	2	Positive	45.26	54.16	1	DELPTGIDPLTLNAVR	P0AEF4	NO
420.72	2	Positive	40.6	49.5	1	EPGVQHTAETVAQALTISR	P0AEF4	NO
1125.05	2	Positive	56.45	65.35	1	FKPGLILLDNYLPDGR	P0AEF4	NO
764.875	2	Positive	23.7	32.6	1	IFSSAAYNAGPGR	P0AGC3	YES
680.848	2	Positive	32.06	40.96	1	NVLAYDAYYR	P0AGC3	YES
398.198	2	Positive	24.95	33.85	1	WNTGQSEEAWQGAK	P0AGC3	YES
617.327	2	Positive	28.88	37.78	1	ELWLTGK	P0AGC3	NO
495.761	2	Positive	31.16	40.06	1	GLNTWLAR	P0AGC3	NO
403.232	2	Positive	10.34	19.24	1	TTGATDFTR	P0AGC3	NO
1080.05	2	Positive	47.02	55.92	1	YWQADLLLER	P0AGC3	NO
636.351	2	Positive	15.78	24.68	1	HEVDFPR	P16095	NO
466.302	2	Positive	32.08	40.98	1	QFVDDLVEK	P16095	NO
367.208	2	Positive	31.22	40.12	1	FFSFEPGAK	P21169	NO
695.901	2	Positive	23.65	32.55	4	AFSDALGNQVR	P37676	YES
340.185	2	Positive	27.26	36.16	3	FNDLLQER	P37676	YES
744.909	2	Positive	40.09	48.99	3	VLAYWENGWR	P37676	YES
718.878	2	Positive	19.76	28.66	2	FGYETSQTDSQHIAAK	P37676	YES
434.675	2	Positive	40.09	48.99	2	VLAYWENGWR	P37676	YES
602.275	2	Positive	23.65	32.55	1	AFSDALGNQVR	P37676	YES
451.751	2	Positive	26.18	35.08	4	DVPQGADLLK	P37676	NO
658.366	2	Positive	26.18	35.08	1	DVPQGADLLK	P37676	NO
426.228	2	Positive	27.26	36.16	1	FNDLLQER	P37676	NO
746.361	2	Positive	30.46	39.36	1	IIVADWK	P37678	YES
543.265	2	Positive	24.61	33.51	2	DAQASGQQWGEADLAR	P37678	NO
543.265	2	Positive	71.17	80.07	2	ALSDIGLELSITGGITPADLPLFK	P37678	NO
1177.08	2	Positive	19.56	28.46	4	TAVFPAGR	P39332	NO
675.375	2	Positive	20.63	29.53	2	EDGTPEPDFQQQVR	P39332	NO
1102.59	2	Positive	37.04	45.94	2	SGDLLFVSGQVGSR	P39332	NO
683.876	2	Positive	29.18	38.08	1	AGDEFAFQYR	P40120	YES
382.227	2	Positive	21.9	30.8	1	AVDDTYQYGLSAR	P40120	YES
551.268	2	Positive	33.05	41.95	1	GIEPVITLSSGEAK	P40120	YES
507.262	2	Positive	21.25	30.15	1	LQFNAYTDNNPK	P40120	YES
862.465	2	Positive	52.59	61.49	1	QIEILYIEPIDGYR	P40120	YES
446.73	2	Positive	39.93	48.83	2	FAVDFVGGDLK	P40120	NO
899.972	2	Positive	39.5	48.4	1	QLEGQSDLGFAGFR	P40120	NO
647.322	2	Positive	18.08	26.98	4	YGQYHWR	X103746	NO
647.322	2	Positive	36.99	45.89	3	GQLPVAWYG	X103746	NO
458.248	2	Positive	68.49	77.39	2	DGIDIDHFVQVILIVR	X1052599	NO
626.848	2	Positive	36.92	45.82	2	FGAQLINQSWR	X1052599	NO
584.397	2	Positive	9.21	18.11	3	AFTPHPAK	X106905	NO
482.254	2	Positive	9.94	18.84	3	AGQPVRPPVAR	X106905	NO
781.42	2	Positive	3.84	12.74	2	TDLASAGK	X106905	NO
494.775	2	Positive	42.95	51.85	1	TNFLAQFNSSIPASSSR	X106905	NO
385.748	2	Positive	12.64	21.54	3	LSRPSPIPNQK	X1078742	NO
1105.13	2	Positive	46.54	55.44	3	TSLLSAISSVNR	X1078742	NO
365.235	2	Positive	5.48	14.38	1	ATIAGGNVK	X1080649	NO
512.764	2	Positive	0	5.2	1	QPAPQQSSR	X1123	NO
428.287	2	Positive	39.06	47.96	4	HILSLLR	X118571	NO
592.854	2	Positive	7.48	16.38	4	QASLAVR	X118571	NO
549.319	2	Positive	41.97	50.87	3	GSTHYSLELLIR	X118571	NO
510.77	2	Positive	39.06	47.96	2	HILSLLR	X118571	NO
374.211	2	Positive	7.48	16.38	2	QASLAVR	X118571	NO
689.336	2	Positive	41.97	50.87	1	GSTHYSLELLIR	X118571	NO
551.804	2	Positive	35.04	43.94	2	NSPLLIVR	X1192402	NO
368.205	3	Positive	28.6	37.5	2	TVVLPQPEGPSSVR	X1192402	NO
916.009	2	Positive	7.53	16.43	2	QPALPGR	X1203288	NO
707.869	2	Positive	32.96	41.86	2	THVFWPR	X1323380	NO
496.818	2	Positive	13.93	22.83	4	AHSSSPVLTSKPR	X1356032	NO
518.301	2	Positive	29.35	38.25	4	GQSAITSGEAVSALAS	X1356032	NO
477.774	2	Positive	7.05	15.95	4	ITPDVSR	X1356032	NO
600.864	2	Positive	54.62	63.52	4	VSHSLPFSALIAISRPSLTGR	X1356032	NO
517.767	2	Positive	26.61	35.51	3	LSTPLLAK	X1356032	NO
494.746	2	Positive	85.72	94.62	2	LIIITVYLFVLFTK	X1356032	NO
1264.63	2	Positive	1.55	10.45	2	GISERPEK	X1378216	NO
614.324	2	Positive	37.39	46.29	4	AQEILDALEK	X1380101	NO
466.251	2	Positive	43.66	52.56	3	IVELGAPEVSSLWHQQQK	X1380101	NO
617.336	2	Positive	28.63	37.53	3	NPPFVLK	X1380101	NO
617.336	2	Positive	15.32	24.22	3	VASLLSHK	X1380101	NO
421.771	2	Positive	18.08	26.98	2	FWRPDHK	X1407066	NO
466.251	2	Positive	36.13	45.03	2	SGIQPWFR	X1407066	NO
684.398	2	Positive	56.72	65.62	2	HISLWSLGGLLK	X1414342	NO
684.398	2	Positive	59.68	68.58	1	FFIGWWVR	X1414342	NO
524.272	2	Positive	46.9	55.8	3	IFSALLGLR	X1473596	NO
424.735	2	Positive	5.5	14.4	3	VASSVVR	X1473596	NO
422.243	2	Positive	40.05	48.95	2	LFIIAINK	X1481033	NO
923.958	2	Positive	65.16	74.06	1	LVTQLLIGQLQNLIVR	X1481033	NO
526.298	2	Positive	25.99	34.89	2	FAGGVAWK	X1510881	NO
463.744	2	Positive	58.38	67.28	1	ISLAFYPPHLNNYASSAAGVFR	X1510881	NO
380.222	2	Positive	26.19	35.09	2	TDLTPLPR	X15298	NO
463.744	2	Positive	22.77	31.67	2	VGTSISPPSAAIAK	X15298	NO
911.07	2	Positive	13.91	22.81	1	LIGTSQYR	X15298	NO
549.272	2	Positive	49.13	58.03	1	NSLPVWVSPGTFSLTRPSR	X15298	NO
825.91	2	Positive	30.28	39.18	2	VYPGSSPSFSLK	X1575540	NO
550.814	2	Positive	30.28	39.18	2	VYPGSSPSFSLK	X1575540	NO
857.867	2	Positive	4.42	13.32	1	RPAPAVR	X1720903	NO
467.753	2	Positive	0.69	9.59	1	SPLHSAHSK	X1720903	NO
686.36	2	Positive	18.12	27.02	4	HGLWTGK	X1730491	NO
807.885	2	Positive	22.02	30.92	3	SSDWQIPR	X1730491	NO
430.727	2	Positive	7.18	16.08	1	LTSVSPR	X1734377	NO
447.761	2	Positive	27.68	36.58	2	SVIHPISAPVR	X1735174	NO
588.348	2	Positive	0	6.39	1	GAGQNDPEQESQSPDR	X1735855	NO
992.944	2	Positive	9.86	18.76	4	APAPPLGNEK	X1741438	NO
700.354	2	Positive	9.86	18.76	3	APAPPLGNEK	X1741438	NO
555.86	2	Positive	32.87	41.77	3	LTIEITPSPAVAR	X1741438	NO
552.247	2	Positive	62.59	71.49	1	GFFQAIDEFAVR	X1804182	NO
509.788	2	Positive	11.47	20.37	1	HHVAGNQSSFER	X1812485	NO
477.225	2	Positive	47.7	56.6	4	YLFSPIL	X1813834	NO
595.786	2	Positive	27.53	36.43	3	HEFSLIK	X1813834	NO
678.341	2	Positive	39.04	47.94	3	NHPTQNPFQNSNASSLLIR	X1813834	NO
851.953	2	Positive	29.11	38.01	1	SASLPVFTR	X1878046	NO
1245.16	2	Positive	51.93	60.83	4	ANFIFVFIPQHR	X1933729	NO
648.862	2	Positive	97.05	105.95	4	QSAFLLFEIAFNAVTNILGDFQR	X1933729	NO
415.771	2	Positive	16.76	25.66	3	ATQEIDFQR	X1933729	NO
409.73	2	Positive	56.44	65.34	3	LFFIADPGSQALWIQR	X1933729	NO
592.296	2	Positive	14.46	23.36	3	NSQLQAIQR	X1933729	NO
865.455	2	Positive	25.58	34.48	3	KPVFLTR	X1993244	NO
358.706	2	Positive	39.06	47.96	3	FLTFTIGR	X2073843	NO
549.259	2	Positive	7.64	16.54	2	LASRPAVTGR	X2183256	NO
495.756	2	Positive	36.62	45.52	2	TSIPPALFAPR	X2183256	NO
634.83	2	Positive	15.27	24.17	3	EFNAVPAQR	X218596	NO
724.865	2	Positive	26.57	35.47	4	WVVLSSGK	X2240239	NO
1169.58	2	Positive	26.57	35.47	2	WVVLSSGK	X2240239	NO
772.402	2	Positive	7.07	15.97	4	INSGQLSR	X226016	NO
407.745	2	Positive	49.35	58.25	3	ALIGTIIAPIFASPNQQK	X226016	NO
405.696	2	Positive	39.39	48.29	2	IAYGPSLPISLR	X2291857	NO
534.793	2	Positive	14.69	23.59	4	FITGPGR	X2307278	NO
533.27	2	Positive	18.9	27.8	3	ISTFSNVR	X2388979	NO
1051.06	2	Positive	22.61	31.51	3	LEAGNSSLLR	X2388979	NO
456.761	2	Positive	33.45	42.35	3	SSEIIEPEVSIR	X2388979	NO
769.869	2	Positive	47.45	56.35	3	SLPVDTNQLVFFYQK	X2469246	NO
634.83	2	Positive	40.43	49.33	4	FQPHLWLHR	X254336	NO
509.296	2	Positive	23.68	32.58	4	SVNGSGSEFLR	X254336	NO
399.716	2	Positive	40.43	49.33	2	FQPHLWLHR	X254336	NO
617.796	2	Positive	23.68	32.58	2	SVNGSGSEFLR	X254336	NO
364.208	2	Positive	32.87	41.77	4	LTIEITPSPAVAR	X2569631	NO
684.824	2	Positive	25.44	34.34	3	LLPGPHQIR	X2569631	NO
478.734	2	Positive	22.7	31.6	3	LYVHLTQAR	X2569631	NO
739.326	2	Positive	43.34	52.24	3	VGGLVAITFAHAAR	X2569631	NO
1211.21	2	Positive	40.58	49.48	2	SFQLQWHPHHWK	X2713630	NO
980.464	2	Positive	9.73	18.63	1	YLPGTNPAHDR	X2713630	NO
739.326	2	Positive	21.06	29.96	4	SIRPSPNRPWR	X2716134	NO
953.537	2	Positive	0	5	3	AAGSTSPSGQK	X2716134	NO
662.393	2	Positive	0	5.77	3	STTPSAR	X2716134	NO
615.372	2	Positive	34.62	43.52	4	AFPDASTNTHTDSGSGLLPVR	X2732777	NO
414.722	2	Positive	35.58	44.48	3	FASLTYGFS	X2732777	NO
372.722	2	Positive	17.96	26.86	3	SPLLGESR	X2732777	NO
372.722	2	Positive	3.67	12.57	1	ASPASNSSSIK	X2759241	NO
783.436	2	Positive	12.6	21.5	3	SDILSSHGER	X2760160	NO
471.751	2	Positive	26.96	35.86	4	SWGRPTTFS	X2784623	NO
550.77	2	Positive	33.27	42.17	2	ALWLQPPGR	X2784623	NO
855.438	2	Positive	0	5	1	GSQEHAR	X2784623	NO
421.758	2	Positive	22	30.9	2	WSITSGTPPAR	X283790	NO
1200.57	2	Positive	45.02	53.92	1	QTVEVSPFAFAFSGGR	X283790	NO
675.304	2	Positive	24.05	32.95	3	VISQQLSIR	X284736	NO
1106.54	2	Positive	51.48	60.38	4	SIFQPLDILGVN	X284787	NO
878.934	2	Positive	33.73	42.63	3	LSIPISASALTK	X284787	NO
878.934	2	Positive	25.83	34.73	2	NSVPIIPADRPK	X284787	NO
480.233	2	Positive	14.71	23.61	2	STSSPISGSVTASSTR	X284787	NO
546.782	2	Positive	20.89	29.79	3	SSADSPLPTYPSR	X2858283	NO
827.948	2	Positive	34.76	43.66	2	STAITSLPSLAK	X2858283	NO
861.459	2	Positive	0	6.63	1	ASSPSNSQTPR	X2858283	NO
762.876	2	Positive	51.96	60.86	4	FAAFVWVTLR	X2858294	NO
401.694	2	Positive	13.03	21.93	4	QSAFPSPR	X2858294	NO
694.832	2	Positive	16.06	24.96	4	TYQLPEA	X2858294	NO
890.959	2	Positive	63.72	72.62	4	VGTPSLLINTSASEWVFINR	X2858294	NO
730.368	2	Positive	31.22	40.12	2	QDEHLYVPPLHQSAPR	X2858294	NO
485.235	2	Positive	26.45	35.35	2	WQSSGRPVPAIR	X2858294	NO
505.236	2	Positive	47.81	56.71	1	LSPVDGNVTLPALALPR	X2858294	NO
965.511	2	Positive	20.85	29.75	2	WWNSGSER	X2898040	NO
583.273	2	Positive	17.32	26.22	2	RPGAGYWHR	X2899795	NO
457.769	2	Positive	35.97	44.87	4	YSSTLVSWNTTVR	X2999536	NO
1364.74	2	Positive	47.37	56.27	3	SVLIVEPILK	X2999536	NO
679.357	2	Positive	16.31	25.21	2	STSTWSSPQASEPSSSR	X3019729	NO
495.311	2	Positive	23.27	32.17	2	SVAIVIGR	X3019729	NO
490.75	2	Positive	32.7	41.6	3	SVYGTISVTLTR	X3150209	NO
442.715	2	Positive	32.7	41.6	2	SVYGTISVTLTR	X3150209	NO
1244.73	2	Positive	53.5	62.4	4	ALIQQGFVVIGAGGGGIPVVR	X3209132	NO
422.75	2	Positive	27.45	36.35	4	DLSTALLAR	X3209132	NO
397.268	2	Positive	42.67	51.57	4	NDPGFAHPTKPIGAFFSDSQR	X3209132	NO
437.761	2	Positive	5	13.9	4	VVASPEPK	X3209132	NO
793.932	2	Positive	26.56	35.46	3	AVTVVTQVEVDK	X3209132	NO
683.414	2	Positive	10.95	19.85	3	DNASQSIEHQAEAVK	X3209132	NO
652.395	2	Positive	43.99	52.89	3	EIHADILVITTGVEK	X3209132	NO
1410.22	2	Positive	10.16	19.06	3	GETGTHIIK	X3209132	NO
428.24	2	Positive	42.26	51.16	3	IIASLTFLEQGGK	X3209132	NO
406.735	2	Positive	19.51	28.41	3	IVEAPAIK	X3209132	NO
426.747	2	Positive	27.17	36.07	3	TDAGDYQSVDAVIDK	X3209132	NO
437.741	2	Positive	8.95	17.85	1	TQAGGTGVPYDNTTGK	X3237187	NO
848.91	2	Positive	39.73	48.63	3	WSEPDNLAAPTPFR	X3339559	NO
871.968	2	Positive	0	7.65	2	LTSSTTR	X3344874	NO
481.246	2	Positive	53.59	62.49	1	VVVLPAPFGPSRPTISPELTVR	X3344874	NO
451.241	2	Positive	1.43	10.33	1	YPAHQPENR	X3389721	NO
383.738	2	Positive	8.83	17.73	4	QPRPDSLPGNDRPDR	X3399635	NO
1198.11	2	Positive	18.44	27.34	4	SPAHHQHEYPYSPADAQAANHPYNR	X3399635	NO
457.751	2	Positive	35.47	44.37	3	SPLPVQVTLAPSR	X3399635	NO
570.32	2	Positive	13.43	22.33	3	EAVFSGA	X3404746	NO
348.177	2	Positive	7.47	16.37	2	HHWHPSR	X3404746	NO
1016.54	2	Positive	23.89	32.79	2	HLPAPSHTAWR	X3404746	NO
670.877	2	Positive	0	5.14	2	QSPRPAGEHR	X3404746	NO
503.29	2	Positive	15.47	24.37	3	HYSPVAYR	X3476263	NO
493.254	2	Positive	93.69	102.59	3	IFNIEDPFLVEIQHDLTIFGVIR	X3476263	NO
465.748	2	Positive	21.95	30.85	3	LGNQIFNR	X3476263	NO
1138.6	2	Positive	48.98	57.88	3	NIAIGIHFFDGELQR	X3476263	NO
594.845	2	Positive	66.24	75.14	2	ALIALQPFFQPDNGIEIEVVSR	X3482838	NO
573.301	2	Positive	20.77	29.67	2	IEEVAVVR	X3482838	NO
653.843	2	Positive	23.25	32.15	2	QTGGALYFK	X3482838	NO
431.735	2	Positive	47.05	55.95	2	YAFLLAFVHR	X3482838	NO
390.193	2	Positive	58.95	67.85	3	AFTQIAIDLLSAK	X3516611	NO
586.315	2	Positive	31.08	39.98	2	FATFSTLR	X3517621	NO
495.746	2	Positive	54.36	63.26	2	FLIALFLR	X3517621	NO
428.252	2	Positive	26.44	35.34	2	TAIVSVIK	X3517621	NO
1228.66	2	Positive	125.63	134.53	1	TTLYALFIHGFIFGFVNFFFDFR	X3517621	NO
394.219	2	Positive	7.17	16.07	4	DVISGAAR	X3535002	NO
762.879	2	Positive	66.25	75.15	4	GGLNLKPYPLNDTPFYLLYYK	X3535002	NO
466.764	2	Positive	1.68	10.58	1	LSHADTHPGRPAR	X3550529	NO
696.789	2	Positive	16.6	25.5	3	VAISTVPR	X3595806	YES
474.269	2	Positive	3.2	12.1	3	SASPAAPESAGR	X3595806	NO
891.4	2	Positive	58.73	67.63	3	INFGPETLFNPFWK	X3595806	NO
360.188	2	Positive	36.22	45.12	3	FVVADGYLHPASAAGESR	X3639667	NO
493.803	2	Positive	29.77	38.67	2	YAFAAAASFR	X3645824	NO
331.661	2	Positive	0	5	2	SNGSGEK	X3694518	NO
655.851	2	Positive	0.28	9.18	1	ITAQEPQK	X3694518	NO
502.78	2	Positive	8.29	17.19	1	VGTWSQSK	X3694518	NO
417.266	2	Positive	31.99	40.89	2	AIPEIADPFK	X3783108	NO
1166.67	2	Positive	36.85	45.75	2	EYTVQLAATVVR	X3783108	NO
632.836	2	Positive	14.67	23.57	2	IEDPFDHHR	X3783108	NO
552.247	2	Positive	20.11	29.01	2	NHTHDIKPVTNSAIR	X3783108	NO
490.272	2	Positive	26.13	35.03	2	QLFTQPLHQR	X3783108	NO
1141.54	2	Positive	21.84	30.74	2	QNGYITFHR	X3783108	NO
572.304	2	Positive	40.78	49.68	2	SAVSFQSEGVHTAPNGPLSLR	X3783108	NO
534.259	2	Positive	12.95	21.85	1	IQESTTQQYGVGTER	X3783108	NO
534.259	2	Positive	0	7.58	1	NHNSISTK	X3783108	NO
658.838	2	Positive	20.48	29.38	3	NGHIQAEWP	X380770	NO
450.73	2	Positive	0.2	9.1	1	DHAGGSAGRPVK	X3835412	NO
512.259	2	Positive	13.88	22.78	1	SAIPSIK	X3835412	NO
823.376	2	Positive	0	5	1	VSGSHSK	X3835412	NO
700.885	2	Positive	25.61	34.51	2	AGSTPVIFR	X3838085	NO
433.217	2	Positive	6.18	15.08	1	HPQTAFK	X3872150	NO
648.862	2	Positive	1.48	10.38	1	NGDAAQTTGEVK	X3872150	NO
519.754	2	Positive	0	5.12	1	QVPHHQR	X3872150	NO
557.827	2	Positive	38.91	47.81	3	IQHFTFDIP	X3874456	NO
648.789	2	Positive	48.05	56.95	3	TIAANPTVGFNFVANQAAHQLPDR	X3874456	NO
435.738	2	Positive	0	5	2	HHNGVNK	X3910436	NO
526.783	2	Positive	23.1	32	2	QGNHARPAGEVLHLR	X3910436	NO
480.28	2	Positive	12.45	21.35	1	APELVGER	X3910436	NO
743.399	2	Positive	2.13	11.03	1	GFTSNTGNR	X3910436	NO
702.876	2	Positive	22.46	31.36	1	HQFQHVLGGADNNR	X3910436	NO
430.745	2	Positive	0	5	1	QQDTGHNPGHR	X3910436	NO
798.873	2	Positive	42.38	51.28	4	AFTPGFVQFETER	X3936281	NO
452.563	3	Positive	42.38	51.28	4	AFTPGFVQFETER	X3936281	NO
314.687	2	Positive	2.14	11.04	4	GNEEADDPEPER	X3936281	NO
423.235	2	Positive	2.52	11.42	4	NFGEHTENR	X3936281	NO
679.279	2	Positive	6.69	15.59	4	NVHLNNEAENTQR	X3936281	NO
565.309	2	Positive	10.2	19.1	4	Q[-17.026549]DQDVNFR	X3936281	NO
720.912	2	Positive	17.19	26.09	4	Q[-17.026549]NWEGSNNQYVR	X3936281	NO
694.88	2	Positive	10.2	19.1	4	QDQDVNFR	X3936281	NO
405.696	2	Positive	10.2	19.1	4	QDQDVNFR	X3936281	NO
810.965	2	Positive	17.19	26.09	4	QNWEGSNNQYVR	X3936281	NO
381.703	2	Positive	17.19	26.09	4	QNWEGSNNQYVR	X3936281	NO
750.372	2	Positive	28.05	36.95	4	VAPGPNQVDVHHHVATHIVGK	X3936281	NO
570.27	2	Positive	28.05	36.95	4	VAPGPNQVDVHHHVATHIVGK	X3936281	NO
694.88	2	Positive	21.55	30.45	4	VNLLAQTTGHAHEAQR	X3936281	NO
456.287	2	Positive	0	5.86	4	YGQQHASHPAHR	X3936281	NO
520.298	2	Positive	3.99	12.89	3	EVVQPNDER	X3936281	NO
718.388	2	Positive	3.99	12.89	3	EVVQPNDER	X3936281	NO
557.251	2	Positive	2.14	11.04	3	GNEEADDPEPER	X3936281	NO
725.367	2	Positive	2.52	11.42	3	NFGEHTENR	X3936281	NO
473.753	2	Positive	6.69	15.59	3	NVHLNNEAENTQR	X3936281	NO
458.746	2	Positive	10.2	19.1	3	Q[-17.026549]DQDVNFR	X3936281	NO
430.771	2	Positive	17.19	26.09	3	Q[-17.026549]NWEGSNNQYVR	X3936281	NO
538.759	2	Positive	0	5	3	TDGPQHR	X3936281	NO
617.302	2	Positive	0	5	3	TDGPQHR	X3936281	NO
1283.62	2	Positive	36.88	45.78	3	VASQVTVLVAVANR	X3936281	NO
948.007	2	Positive	36.88	45.78	3	VASQVTVLVAVANR	X3936281	NO
796.36	2	Positive	21.55	30.45	3	VNLLAQTTGHAHEAQR	X3936281	NO
769.869	2	Positive	0	5.86	3	YGQQHASHPAHR	X3936281	NO
423.74	2	Positive	28.65	37.55	2	SPTSLSLLK	X3936281	NO
450.222	2	Positive	0	8.33	1	LTNSRPR	X3936281	NO
658.362	2	Positive	49.29	58.19	3	LIPVSVVPIPDSWR	X3958458	NO
677.373	2	Positive	89.17	98.07	4	WSLNRPHAVSALLISILVYLR	X4021321	NO
624.306	2	Positive	55.51	64.41	3	LQSVQQVFSILSR	X4021321	NO
1004.53	2	Positive	18.77	27.67	2	AIISSSLK	X4030912	NO
403.207	2	Positive	31.45	40.35	2	FGWLTSASR	X4030912	NO
1108.59	2	Positive	16.99	25.89	2	STRPAPFGQSAPR	X4087218	NO
1192.06	2	Positive	19.11	28.01	4	QEQNITPWDK	X4091798	NO
586.807	2	Positive	30.95	39.85	2	NVVQLAFAR	X4142683	NO
683.379	2	Positive	5.93	14.83	1	GINIHTNQR	X4142683	NO
955.494	2	Positive	0	6.63	3	SDSGVTR	X4146598	NO
851.916	2	Positive	10.94	19.84	2	LPAVTTRPDK	X4146598	NO
426.277	2	Positive	28.46	37.36	2	SDSPAVADNVAASVPPAHPAR	X4146598	NO
712.364	2	Positive	21.47	30.37	4	FDIINNR	X4170987	NO
1177.08	2	Positive	52.14	61.04	4	TIADEFIFQHWR	X4170987	NO
649.869	2	Positive	36.37	45.27	3	FAVLNSSNPAGAEAVTVTQR	X4170987	NO
426.277	2	Positive	53.09	61.99	1	SSSPSIPAIVTVSIQYLPDSSK	X4198988	NO
605.343	2	Positive	7.24	16.14	1	WAKPSSR	X4198988	NO
436.717	2	Positive	14.17	23.07	3	DSIVSVSR	X4212389	NO
742.935	2	Positive	30.68	39.58	2	ILVWSTR	X4267164	NO
785.403	2	Positive	45.44	54.34	1	FIANVVLPIDGR	X4267164	NO
438.253	2	Positive	69.36	78.26	4	LILIGVILWK	X4354348	NO
796.887	2	Positive	59.17	68.07	3	EYLLYENHQSGLISFASPER	X4354348	NO
1276.65	2	Positive	59.17	68.07	2	EYLLYENHQSGLISFASPER	X4354348	NO
402.186	2	Positive	69.36	78.26	1	LILIGVILWK	X4354348	NO
726.836	2	Positive	19.15	28.05	2	EATAVSGETFSAR	X4367347	NO
418.227	2	Positive	79.1	88	2	LLAVWTIWFIR	X4368631	NO
449.23	2	Positive	0	5	4	AADTEDEAK	X4373542	NO
709.363	2	Positive	33.23	42.13	4	ALSNPDLYEGDGELR	X4373542	NO
618.848	2	Positive	30.77	39.67	4	ALTPFIDR	X4373542	NO
417.24	2	Positive	20.07	28.97	4	AQALWTR	X4373542	NO
629.807	2	Positive	20.79	29.69	4	EILQDSTVTR	X4373542	NO
552.296	2	Positive	22.61	31.51	4	ELISNASDAADK	X4373542	NO
518.787	2	Positive	84.61	93.51	4	FSEWVELLLDQALLAER	X4373542	NO
913.955	2	Positive	40.53	49.43	4	GIEVLLLSDR	X4373542	NO
597.799	2	Positive	38.8	47.7	4	GLIDSSDLPLNVSR	X4373542	NO
643.877	2	Positive	40.83	49.73	4	GTLEDPNLFIR	X4373542	NO
1023.1	2	Positive	33.03	41.93	4	IYYITADSYAAAK	X4373542	NO
634.349	2	Positive	8.24	17.14	4	LADEVDESAK	X4373542	NO
408.727	2	Positive	12.72	21.62	4	LFAAAGQK	X4373542	NO
568.286	2	Positive	8.95	17.85	4	SEITDEEYK	X4373542	NO
555.798	2	Positive	33.28	42.18	4	SSPHLELLR	X4373542	NO
469.259	2	Positive	4.5	13.4	4	VDESLEK	X4373542	NO
747.84	2	Positive	62.3	71.2	4	YQTFWQQFGLVLK	X4373542	NO
1429.64	2	Positive	35.85	44.75	3	DEVIDHLGTIAK	X4373542	NO
415.571	3	Positive	70.01	78.91	3	DSQLIGQFGVGFYSAFIVADK	X4373542	NO
747.84	2	Positive	39.35	48.25	3	EGEDEFLDDWR	X4373542	NO
423.738	2	Positive	25.24	34.14	3	GTEITLHLR	X4373542	NO
499.754	2	Positive	37.13	46.03	3	HIAHDFNDPLTWSHNR	X4373542	NO
660.346	2	Positive	31.86	40.76	3	SFLESLGSDQAK	X4373542	NO
789.456	2	Positive	29.48	38.38	2	FHQGFNNIVTK	X4435631	NO
709.421	2	Positive	16.19	25.09	2	ITNDSHYLAGR	X4435631	NO
860.43	2	Positive	0	5.45	2	LASGTSNSDHGK	X4435631	NO
396.224	2	Positive	65.85	74.75	3	NQGSWLNLIPLLPR	X4533953	NO
430.735	2	Positive	0	5.9	2	ALSSSSK	X4535324	NO
682.898	2	Positive	16.7	25.6	2	SASLLKPNAR	X4535324	NO
652.841	2	Positive	0	5	1	ASSDNAGR	X4535324	NO
445.23	2	Positive	43.05	51.95	3	AVPAFGYNPEPAFPYR	X455946	NO
567.792	2	Positive	11.5	20.4	1	AFTPHPTR	X4608357	NO
1081.99	2	Positive	47.76	56.66	3	EYLADFAGTLPAR	X4623265	NO
495.267	2	Positive	25.03	33.93	3	LSLAVYSR	X4623265	NO
367.196	2	Positive	15.96	24.86	4	FIAADPGK	X50795	NO
473.284	2	Positive	10.27	19.17	3	LAPQPVK	X50795	NO
515.288	2	Positive	16.99	25.89	2	NSATPVFSSR	X530963	NO
480.785	2	Positive	4.23	13.13	3	GGAALQTG	X532756	NO
693.357	2	Positive	46.97	55.87	1	LSTYLILFNEK	X59119	NO
460.738	2	Positive	13.79	22.69	1	VTIPHVNAGK	X59119	NO
867.001	2	Positive	31.28	40.18	2	FIGLVQQR	X627578	NO
1272.14	2	Positive	46.86	55.76	2	IQTVVDQVVVIER	X627578	NO
623.812	2	Positive	0	8.36	1	QDHLTQR	X627578	NO
618.857	2	Positive	0	5.12	1	INSASNK	X630533	NO
496.78	2	Positive	5.1	14	1	VPASTAVR	X630533	NO
1158.08	2	Positive	27.85	36.75	3	AIGFLSR	X696075	NO
383.209	2	Positive	4.33	13.23	4	SLHAPGGGR	X772325	NO
757.398	2	Positive	27.7	36.6	4	YITVGFR	X772325	NO
404.688	2	Positive	18.53	27.43	3	YGIYPTNPNR	X821557	NO
757.386	2	Positive	39.93	48.83	2	HRPLFFVR	X852364	NO
389.178	2	Positive	21.27	30.17	2	KPLLSYSSR	X918251	NO
566.273	2	Positive	19.88	28.78	4	DIEYLQSR	X931287	NO
438.707	2	Positive	24.47	33.37	4	FEDEFVR	X931287	NO
413.737	2	Positive	27.98	36.88	4	LLQAVLAK	X931287	NO
351.711	2	Positive	66.03	74.93	4	QEAWEYVTFQDDAELPLAFK	X931287	NO
554.275	2	Positive	17.86	26.76	4	VLNEDGLR	X931287	NO
1004.59	2	Positive	13.07	21.97	3	APSAVLA	X931287	NO
688.82	2	Positive	0	8.8	3	SGHALNNK	X931287	NO
898.444	2	Positive	30.99	39.89	3	TDLNPPVDFPADAK	X931287	NO
833.956	2	Positive	41.61	50.51	3	VTLTLRPAPANTGVIYR	X931287	NO
528.29	2	Positive	28.79	37.69	2	INATPATIRPALK	X973985	NO
1072.02	2	Positive	14.77	23.67	2	SVLPKPSSR	X973985	NO
358.221	2	Positive	20.81	29.71	2	VSLAALR	X973985	NO
556.268	2	Positive	7.06	15.96	2	NINSVNTPHRPR	X9930	NO
528.812	2	Positive	14.97	23.87	1	APFSVPK	X9930	NO
559.287	2	Positive	1.55	10.45	1	IATSVSQK	X9930	NO
